# Tempo and mode of gene expression evolution in the brain across Primates

**DOI:** 10.1101/2021.04.21.440670

**Authors:** Amy L. Bauernfeind, Trisha M. Zintel, Jason Pizzollo, John J. Ely, Mary Ann Raghanti, William D. Hopkins, Patrick R. Hof, Chet C. Sherwood, Courtney C. Babbitt

**Affiliations:** Department of Neuroscience, Washington University School of Medicine, St. Louis, MO 63110, USA; Department of Anthropology, Washington University in St. Louis, St. Louis, MO 63130, USA; Department of Biology, University of Massachusetts Amherst, Amherst, MA 01003, USA; Molecular and Cellular Biology Graduate Program, University of Massachusetts Amherst, Amherst, MA 01003, USA; Alamogordo Primate Facility, Holloman Air Force Base, NM 88330, USA; Department of Anthropology, School of Biomedical Sciences, and Brain Health Research Institute, Kent State University, Kent, OH 44242, USA; Department of Comparative Medicine, Michale E. Keeling Center for Comparative Medicine, The University of Texas M D Anderson Cancer Center, Bastrop, TX 78602, USA; Nash Family Department of Neuroscience and Friedman Brain Institute, Icahn School of Medicine at Mount Sinai, New York, NY 10029, USA; New York Consortium in Evolutionary Primatology, New York, NY 10124, USA; Department of Anthropology and Center for the Advanced Study of Human Paleobiology, The George Washington University, Washington, DC 20052, USA

## Abstract

Primate evolution has led to a remarkable diversity of behavioral specializations and pronounced brain size variation among species ^1,2^. Gene expression provides a promising opportunity for studying the molecular basis of brain evolution, but it has been explored in very few primate species to date e.g. ^3,4^. To understand the landscape of gene expression evolution across the primate lineage, we generated and analyzed RNA-Seq data from four brain regions in an unprecedented eighteen species. Here we show a remarkable level of variation in gene expression among hominid species, including humans and chimpanzees, despite their relatively recent divergence time from other primates. We found that individual genes display a wide range of expression dynamics across evolutionary time reflective of the diverse selection pressures acting on genes within primate brain tissue. Using our sample that represents an unprecedented 190-fold difference in primate brain size, we identified genes with variation in expression most correlated with brain size and found several with signals of positive selection in their regulatory regions. Our study extensively broadens the context of what is known about the molecular evolution of the brain across primates and identifies novel candidate genes for study of genetic regulation of brain development and evolution.

---

Primates are distinguished from other mammals by their large brains relative to body size ^5^. Among the diversity of primate species, there is remarkable variation in behavioral specializations, including differences in social structure, spatial, dietary and visual ecology, and locomotion ^2^. Despite the impressive array of cognitive attributes displayed by primates, studies investigating various aspects of brain evolution tend to sample from a small number of species to address questions of how humans are unique. In large part, the emphasis on human brain evolution is warranted. Humans are unmatched in possessing exceptionally large brains and unparalleled cognitive abilities, such as language ^6,7^. While valuable, the limited number of species included in prior research does not provide a comprehensive perspective of the context in which the human brain evolved within the diversity of primates.

Although researchers have used a variety of approaches to assess whether the human brain is unique ^8^ and how it might have evolved ^9,10^, the potential for using gene expression studies to evaluate patterns of brain evolution in primates has not yet been met. Upon observing the remarkable similarity between human and chimpanzee protein sequences, King and Wilson ^11^ proposed that the basis of the physical and behavioral phenotypic differences between these two species must be found in changes within gene regulatory regions that drive expression. Previous studies have explored how changes in regulatory regions can influence gene expression but have often sampled various organs from species across broad spans of evolutionary time, such as mammals or vertebrates ^12,13^. In studies focusing on gene expression in primate brain tissues, research has mostly focused on the neocortex and cerebellum in human, chimpanzee, and rhesus macaque ^3,4,14-16^. However, new insights can be gained by sampling at greater neuroanatomical resolution from a broader array of primates. Examining gene expression of the brain from a more comprehensive landscape empowers novel inquiry in primate brain evolution, including questions pertaining to the sources of variation that drive expression differences, rates of expression change across the primate phylogenetic tree, and genes that correlate with brain size across primates.

In the current study, we sampled prefrontal cortex (PFC), primary visual cortex (V1), hippocampus (HIP), and lateral cerebellum (CBL) from 18 primate species, the broadest diversity of primates sampled in any study of gene expression in the brain to date, including species from several rarely-studied lineages. Our dataset represents 70-90 million years ^17^ of primate evolution, providing a more thorough understanding of the evolution of gene expression across primates and allowing for an unprecedented view of how gene expression in the brain has changed over time across all major clades of primate phylogeny.
