## Supplementary material for "Tempo and mode of gene expression evolution in the brain across Primates": TableS2

### Sheet: Sheet1
	% Identity Match to Human
Species
Pan troglodytes, Gorilla gorilla, Pongo pygmaeus	90
Symphalangus syndactylus, Macaca mulatta, Erythrocebus patas, Macaca nemestrina, Papio anubis	85
Callithrix jacchus, Pithecia pithecia, Saimiri sciureus, Ateles fusciceps	80
Lemur catta, Loris tardigradus, Eulemur flavifrons, Nycticebus coucang, Nycticebus pygmaeus	70
