## Supplementary material for "Tempo and mode of gene expression evolution in the brain across Primates": TableS3

### Sheet: Sheet1
PCoA axis	Eigenvalue	% variance	Cumulative variance
1	86.2999	12.8164	12.8164
2	69.3561	10.3001	23.1165
3	63.0775	9.36768	32.4842
4	48.6603	7.22657	39.7108
5	43.3796	6.44233	46.1531
6	35.4898	5.27062	51.4237
7	34.1356	5.0695	56.4932
8	29.3595	4.3602	60.8534
9	25.7817	3.82885	64.6823
10	24.871	3.6936	68.3759
11	21.4512	3.18573	71.5616
12	19.8403	2.94649	74.5081
13	18.2746	2.71397	77.2221
14	16.9767	2.52122	79.7433
15	16.0797	2.388	82.1313
16	11.5693	1.71817	83.8495
17	9.66966	1.43605	85.2855
18	8.68829	1.2903	86.5758
19	7.90517	1.174	87.7498
20	7.45619	1.10732	88.8572
21	6.37564	0.94685	89.804
22	4.99505	0.741818	90.5458
