## Supplementary material for "Tempo and mode of gene expression evolution in the brain across Primates": TableS4

### Sheet: Sheet1
		Relative Area of Multivariate Space Occupied by Taxa			Relative Area of Multivariate Space Occupied by Brain Region
Axes 1 & 2	Hominoids	2.28635		CBL	3.93402
	Cercopithecoids	1.06849		HIP	4.2662
	Platyrrhines	1.18054		PFC	4.64594
	Strepsirrhines	1.84587		V1	5.2614
Axes 1 & 3	Hominoids	3.61996		CBL	2.31921
	Cercopithecoids	1.55531		HIP	2.32449
	Platyrrhines	1.69197		PFC	2.5526
	Strepsirrhines	1.84587		V1	3.55952
Axes 2 & 3	Hominoids	1.3579		CBL	1.38353
	Cercopithecoids	0.740679		HIP	1.43791
	Platyrrhines	1.69197		PFC	1.54939
	Strepsirrhines	2.68555		V1	3.16275
