## Supplementary material for "Tempo and mode of gene expression evolution in the brain across Primates": TableS7

### Sheet: Sheet1
Species	Common name	ECV (cc)	Brain Mass (g)
Ateles fusciceps	Spider monkey	114.239	118.352
Callithrix jacchus	Marmoset	7.24115	7.50183
Erythrocebus patas	Patas monkey	97.7272	101.245
Eulemur macaco flavifrons	Black lemur	24.5145	25.397
Gorilla gorilla gorilla	Gorilla	490.407	508.061
Lemur catta	Ring-tailed lemur	22.9047	23.7293
Loris tardigradus	Slender loris	5.87108	6.08243
Macaca mulatta	Rhesus macaque	88.9842	92.1877
Macaca nemestrina	Pig-tailed macaque	105.593	109.394
Nycticebus coucang	Slow loris	10.1303	10.495
Nycticebus pygmaeus	Pygmy slow loris	7.23	7.49028
Pan troglodytes	Chimpanzee	368.349	381.61
Papio anubis	Olive baboon	167.424	173.451
Pithecia pithecia	Saki	32.2635	33.425
Saimiri sciureus	Squirrel monkey	24.1365	25.0054
Symphalangus syndactylus	Siamang	123.505	127.951
Homo sapiens	Human	1391.5	1441.59
Pongo pygmaeus	Orangutan	377.377	390.962
