## Supplementary material for "Tempo and mode of gene expression evolution in the brain across Primates": TableS8

### Sheet: Sheet1
PFC		HIP		CBL		V1
Gene	PC2	Gene	PC2	Gene	PC2	Gene	PC2
NM_021025.3	0.138159	NM_021025.3	0.113917	XM_011534465.2	0.0979418	XR_001740009.1	0.128762
XR_001740009.1	0.136566	NM_001206480.2	0.102662	NM_001330533.1	0.095216	XM_011511497.2	0.09436
NM_001206480.2	0.125975	XM_011514541.1	0.0837236	NM_001206480.2	0.0935047	NM_002084.4	0.0937957
NM_002084.4	0.102506	XR_001740009.1	0.0818965	NM_006040.2	0.0930058	NM_001206480.2	0.091102
XM_011539454.2	0.0947831	XM_011510158.2	0.081318	NM_002899.3	0.0905976	XM_011539454.2	0.0856996
XM_011511497.2	0.0852304	XM_011539454.2	0.0806594	NM_002196.2	0.0815543	XM_011542787.2	0.0815809
XM_011514541.1	0.0839717	XR_941662.2	0.0776896	NM_021025.3	0.0808832	XR_941662.2	0.080917
XR_941662.2	0.0831603	NM_020163.2	0.0770114	NM_005986.2	0.0804012	NM_006040.2	0.0805301
NM_001795.4	0.0770926	NM_021205.5	0.0737498	XR_001740009.1	0.0786212	NM_021205.5	0.0803347
NM_020685.4	0.0766153	NM_138352.2	0.0723003	NM_004962.4	0.0753488	NM_021025.3	0.080197
NM_020163.2	0.0744894	XM_011542787.2	0.0721782	NM_178570.2	0.0752807	XM_017026740.1	0.0731985
XM_005249761.3	0.0725611	NM_006788.3	0.0713064	NM_138352.2	0.0706714	NM_001080417.2	0.0728901
NM_006788.3	0.070685	NM_020685.4	0.0694692	NM_001204080.1	0.069951	NM_020163.2	0.0707998
NM_181443.3	0.0690574	NM_014293.3	0.0675095	NM_002928.3	0.0690154	NM_001795.4	0.0667847
XM_011538974.2	0.0686639	NM_001204080.1	0.0673919	NM_001958.3	0.0690092	NM_020685.4	0.0652775
XM_011530367.2	0.0680519	XM_011511497.2	0.0654447	NM_019074.3	0.0689862	XM_005268665.4	0.0650131
NM_138352.2	0.0646613	NM_001305040.1	0.0647036	NR_134950.1	0.0683205	NM_019074.3	0.0639024
XM_017026740.1	0.064543	NM_003239.4	0.0637802	NM_006788.3	0.0651689	NM_021800.2	0.0629743
NM_017582.6	0.0638557	NM_005380.7	0.0625464	NM_020163.2	0.064433	NM_003239.4	0.0626908
NM_001080417.2	0.0638269	NM_181443.3	0.0616537	XM_011530367.2	0.0640416	NM_138352.2	0.0622985
NM_198455.2	0.0626544	XM_017008527.1	0.0598167	NM_181443.3	0.0639582	NM_181443.3	0.0604899
XR_001732884.1	0.0620541	XM_017026740.1	0.0586105	NM_024667.2	0.0635603	XM_011510158.2	0.0600358
XM_017022173.1	0.0620079	NM_001297754.1	0.0570818	XM_011514541.1	0.0620324	NM_001278461.1	0.0591493
XM_011510158.2	0.0617018	XM_005249761.3	0.0568376	XM_005268665.4	0.0620115	XM_011538974.2	0.0591062
XM_017029906.1	0.0607097	XM_017029906.1	0.0566791	NM_017866.5	0.061682	XM_011514541.1	0.0572752
XM_017001396.1	0.0597762	NM_002899.3	0.0560496	XM_011542787.2	0.06016	XM_005248759.4	0.056783
NM_019074.3	0.0589195	NM_001100420.1	0.0550235	NM_017582.6	0.0588225	XM_017026608.1	0.0562102
NM_021205.5	0.0586255	XM_011519180.2	0.0540782	NM_001080417.2	0.0560221	NM_001204080.1	0.0557395
XM_017027641.1	0.0581162	NM_003601.3	0.0529184	NM_148919.3	0.0552874	NM_006788.3	0.0550453
XM_005268665.4	0.0577381	NM_003012.4	0.0529112	XM_011510158.2	0.0543353	XM_017029906.1	0.054972
XM_011542787.2	0.0566353	XM_017015896.1	0.0518661	NM_002084.4	0.053657	XM_017008527.1	0.0538958
NM_017801.2	0.055083	XM_017020146.1	0.0517181	NM_001940.3	0.0527284	NM_145037.2	0.0531175
NM_014293.3	0.0550338	XM_005268665.4	0.0512574	XM_017011816.1	0.0514668	NM_001330451.1	0.0529497
NM_001330451.1	0.0522756	NM_024667.2	0.0505253	XM_011539454.2	0.0509001	NM_024667.2	0.0522307
NM_024667.2	0.052003	NM_015964.3	0.0500959	NM_015964.3	0.0503408	NR_134950.1	0.0516869
XM_011534465.2	0.0512804	XM_011530367.2	0.0498153	NM_144985.3	0.0496152	NM_017582.6	0.0515049
NM_001297754.1	0.0511065	NM_001101669.2	0.0497345	NM_014235.4	0.0492103	NM_198455.2	0.0508871
XR_944484.2	0.0507578	NM_017582.6	0.0497254	XM_011538974.2	0.0488734	XM_017027641.1	0.0504612
NM_019849.2	0.0505137	NM_001795.4	0.0495556	NM_016946.5	0.0486879	XM_011519180.2	0.0492623
NM_016946.5	0.0503479	NM_002084.4	0.0493304	XM_017026608.1	0.0477052	XM_011527486.2	0.0491795
NM_152679.3	0.0493167	NM_017866.5	0.0475709	NM_001042353.2	0.0462977	NM_017801.2	0.0490711
NM_001958.3	0.0491652	XM_017019150.1	0.047348	NM_004354.2	0.0448904	NM_001101669.2	0.0461196
XR_935878.2	0.0474542	NM_017801.2	0.0473402	NM_021205.5	0.0445753	XM_017001396.1	0.045646
XM_005246726.2	0.0465596	XM_011518893.1	0.0473228	XM_011533504.2	0.0437515	NM_001317812.1	0.0456436
NM_003012.4	0.0464756	NM_001080417.2	0.0467366	NM_078485.3	0.0404296	NM_032918.2	0.0454993
NM_021800.2	0.0464587	NM_019849.2	0.0463815	NM_019849.2	0.0401497	NM_015904.3	0.0445025
NM_003239.4	0.0457445	NM_016946.5	0.0462231	XM_005256139.3	0.0388684	NM_015964.3	0.044475
NM_003601.3	0.0448392	XM_011538974.2	0.0458706	XM_017026740.1	0.037577	NM_021643.3	0.044343
XM_011519180.2	0.0442624	NM_007191.4	0.0458508	NM_001101669.2	0.0373126	XM_011530367.2	0.0443006
NM_000964.3	0.042777	XM_005256139.3	0.0454337	NM_014293.3	0.036587	NM_003601.3	0.0438788
XR_948242.2	0.0427207	NM_001278461.1	0.0451502	NM_001130089.1	0.0361632	XM_017027446.1	0.0437177
NM_006040.2	0.0427127	XM_017017327.1	0.0450061	NM_006544.3	0.0354119	XR_944484.2	0.0436474
NM_001278461.1	0.0413867	XR_001732884.1	0.0448718	NM_004364.4	0.0344923	NM_001305040.1	0.0432825
XR_001744830.1	0.0412505	XM_017027641.1	0.0443392	NM_003601.3	0.0330212	NM_001011645.3	0.0431625
XM_017027038.1	0.0408024	NM_015904.3	0.0436397	NM_032772.5	0.0328701	XM_017022173.1	0.0427653
NM_001130066.1	0.0405886	XM_017000115.1	0.0431674	XM_005247617.3	0.0324308	XR_935878.2	0.0423198
NM_001144936.1	0.0403301	NM_002196.2	0.0430102	NM_001199974.1	0.0322174	XM_005247617.3	0.0411594
XM_017019150.1	0.0402384	XM_017022173.1	0.0423512	NM_020315.4	0.0316077	NR_121612.1	0.040681
XR_001738956.1	0.0399558	NM_000599.3	0.0422323	XM_017001396.1	0.0314199	NM_001958.3	0.0401506
XM_017009188.1	0.0395582	NM_145037.2	0.0416712	XM_017027168.1	0.0305712	NM_019849.2	0.0401467
NM_015904.3	0.038726	XM_011537242.1	0.0415196	XM_017006222.1	0.0302258	NM_002867.3	0.0394566
XM_011512908.2	0.0386015	XM_005247617.3	0.0403799	NM_003012.4	0.0297932	NM_032812.8	0.0393356
XM_017029933.1	0.0381701	NM_001330533.1	0.0401376	NM_003239.4	0.028948	XM_017018310.1	0.0376623
NM_002196.2	0.0379345	XM_017001396.1	0.0399562	NM_033129.3	0.0289204	XR_001733672.1	0.0370308
NM_001305040.1	0.0378885	NM_001199974.1	0.0397863	NM_174937.3	0.0288285	NM_001297754.1	0.0358166
XM_011537242.1	0.0367261	XM_017027168.1	0.0393641	XM_017019150.1	0.02836	NM_001144936.1	0.0353492
XR_001737476.1	0.0366429	NM_001940.3	0.0393505	XM_017016288.1	0.0278341	XM_017008790.1	0.0348512
NR_121612.1	0.03653	NM_001958.3	0.0389534	XR_944484.2	0.0272369	XM_017017327.1	0.0348175
XR_001733672.1	0.0361537	XM_017007985.1	0.0387045	NM_004419.3	0.0271653	NM_014235.4	0.0346079
XM_011511689.2	0.0354282	XM_005248759.4	0.0386075	XM_011528055.2	0.0269424	NM_001278344.1	0.0342099
NM_003737.3	0.035111	NR_121612.1	0.0383239	NM_007046.3	0.0262379	NM_001202514.1	0.0341916
XM_011527486.2	0.0345966	NM_198455.2	0.0382048	NM_001202514.1	0.0262134	NM_153456.3	0.0333081
NM_000551.3	0.0344874	NM_032812.8	0.0374865	NM_004235.5	0.0258718	NM_032160.2	0.0332956
NM_021643.3	0.0344662	XM_017008790.1	0.0374694	XM_017018178.1	0.0255	NM_014293.3	0.0327224
NM_001164595.1	0.0342485	XM_005246726.2	0.0373725	XM_011511689.2	0.0254862	XM_011534465.2	0.0326321
NM_001202514.1	0.0342255	NM_021800.2	0.0373709	NR_033349.1	0.0251361	XR_001747053.1	0.0324647
XM_017016572.1	0.0341424	XR_001744830.1	0.0367235	XM_011518893.1	0.0249897	NM_002196.2	0.0323796
XM_017020146.1	0.0340126	XM_017022982.1	0.0366254	NM_013271.4	0.0244432	NM_144982.4	0.0322962
XM_017004419.1	0.033932	NM_145702.2	0.0360532	NM_198455.2	0.0238835	XM_017009188.1	0.0318564
NM_000240.3	0.0338488	XR_001737476.1	0.0357961	NM_016059.4	0.023737	XM_017000115.1	0.0317287
NM_005798.4	0.0336917	XR_935878.2	0.0353618	NM_001042724.1	0.023549	NM_005406.2	0.0309202
NM_007191.4	0.0335763	NM_001144936.1	0.0350612	NM_033119.4	0.023217	XM_005262835.2	0.0304559
NR_134950.1	0.0334201	NM_133639.3	0.034889	XM_017004419.1	0.0231734	XM_017027052.1	0.0302163
NM_001101669.2	0.0333437	NM_004998.3	0.0344666	XR_941662.2	0.0231633	NM_002073.3	0.0301151
NM_001199974.1	0.0327834	NM_016217.2	0.0343165	XM_017007671.1	0.0231163	XM_017011816.1	0.0296498
XM_017000115.1	0.0327743	NR_103492.1	0.0340807	NM_203434.2	0.023066	XR_001745597.1	0.02945
XR_001745597.1	0.0326054	XM_017021788.1	0.033326	XM_017022982.1	0.0227919	XM_006711388.3	0.0291655
XM_017014916.1	0.0325968	NM_000165.4	0.0319981	NM_001145250.1	0.0227655	NM_001012994.1	0.0290729
XM_017027168.1	0.0320966	NM_005406.2	0.0319042	XM_017007813.1	0.0223261	XM_017015896.1	0.0288848
XM_017027446.1	0.0319183	XR_944484.2	0.0318142	NM_001010926.3	0.0221901	NM_006544.3	0.0286354
NM_138457.2	0.0316995	XR_948242.2	0.0314448	NM_001195639.1	0.022111	XM_005246726.2	0.0283697
XM_017009721.1	0.0310196	XM_017009188.1	0.0313437	XR_935878.2	0.0219444	XR_001733679.1	0.0278555
XM_006711388.3	0.0306549	XM_017027038.1	0.0312899	XM_006711829.3	0.0218265	XM_005254228.3	0.0275627
XM_005247617.3	0.0306398	NM_001202514.1	0.0312032	XM_006716151.3	0.0217547	XM_017021788.1	0.026224
NM_005707.1	0.0300469	NM_001130066.1	0.0305753	NM_004463.2	0.0217089	XM_011537242.1	0.0260594
NM_006599.3	0.0298116	XM_005262835.2	0.0291187	XR_429827.3	0.0215479	XM_011518311.2	0.0257098
XR_001733679.1	0.02978	XM_017029933.1	0.0286103	NM_001305040.1	0.0214297	XM_017014916.1	0.0252238
NM_014292.4	0.0296445	NM_001330451.1	0.0286021	XR_001754423.1	0.0212434	NM_006738.5	0.0246024
XM_006711210.2	0.0293909	NM_004364.4	0.0280798	NM_052906.4	0.0209476	NM_172163.2	0.0245358
NM_006600.3	0.0292873	XR_931874.2	0.0279285	NM_152679.3	0.0205818	XM_005253351.3	0.0240047
XM_017022982.1	0.0291794	XM_017014916.1	0.0276989	NM_130445.3	0.0204622	XR_001753757.1	0.0238263
NM_015964.3	0.0290128	NM_078485.3	0.0276758	NM_172163.2	0.020406	NM_145702.2	0.023806
XM_017006379.1	0.0286851	NM_000240.3	0.0271294	NM_003737.3	0.0199749	XR_001747814.1	0.0237317
NM_000165.4	0.0285911	XM_017004419.1	0.0270025	NM_178568.3	0.0193289	NM_006243.3	0.0236739
XM_017026940.1	0.0283501	NM_019071.2	0.0270022	NM_003061.2	0.0192601	NM_000551.3	0.0233436
NM_145037.2	0.0282343	XM_017009634.1	0.0269344	XM_017027446.1	0.01892	NM_013286.4	0.0231342
NM_001142864.3	0.0281404	XR_001740014.1	0.0267321	NM_001278344.1	0.0187782	NM_000599.3	0.0224708
NM_016217.2	0.0275901	XM_017027446.1	0.0261755	XM_017029817.1	0.0181912	NM_133639.3	0.0223302
NM_032812.8	0.0274606	XR_001733679.1	0.0258993	NM_032812.8	0.0180197	NM_152679.3	0.0220656
XR_001747053.1	0.0274099	NM_001300788.1	0.0257451	NM_001317812.1	0.0178725	XM_017000313.1	0.0217549
XM_017011816.1	0.0273776	XM_017018310.1	0.0247285	XM_005246726.2	0.0176704	XM_017007985.1	0.0215939
NM_006544.3	0.0273399	NM_005707.1	0.0246709	XM_017029906.1	0.0167882	XR_948242.2	0.0215506
NM_019886.3	0.0269787	XR_001747053.1	0.0246148	XR_001733672.1	0.0163788	XM_011518893.1	0.0214687
NM_000599.3	0.02684	XM_011512908.2	0.0244787	NM_133639.3	0.0163694	NM_019071.2	0.0214316
NM_005406.2	0.026137	NM_006040.2	0.0243002	NM_013286.4	0.0157138	XM_011533675.2	0.0212046
XM_011542437.2	0.0259495	XR_001733672.1	0.0241983	XR_001737235.1	0.01509	XM_017016572.1	0.0209341
XM_005262835.2	0.0252956	NM_005798.4	0.023191	XM_005262835.2	0.014656	NM_001897.4	0.0208043
NM_014332.2	0.0250696	XM_017016572.1	0.0231401	NM_002514.3	0.0144249	XM_017022982.1	0.0205733
NM_172163.2	0.0248585	NM_006544.3	0.0228222	XM_017000115.1	0.014194	NM_001130066.1	0.0204184
XM_017021788.1	0.0246534	XM_017011816.1	0.022765	NM_001142864.3	0.0139287	NM_033129.3	0.0202458
XM_011530981.2	0.0242237	NM_032772.5	0.0226618	NM_001897.4	0.0135266	NM_019886.3	0.0200757
XM_011520228.2	0.0238156	NM_000064.3	0.0225083	XM_006713072.3	0.0130989	NM_178496.3	0.0200247
XM_017007671.1	0.0228897	NM_001204087.1	0.0214011	XM_011511497.2	0.0118657	XM_017009409.1	0.0199453
NR_027265.1	0.0228404	XM_017007776.1	0.0201947	XR_001745597.1	0.0117956	NM_004354.2	0.0197404
XM_017027052.1	0.0214081	NM_001205263.1	0.0192108	NM_005715.2	0.011773	XM_011520228.2	0.0193459
XM_017029817.1	0.0208538	XM_011511227.2	0.0191345	NM_001318903.1	0.0108051	XM_017004419.1	0.0191701
XM_006717279.3	0.0206274	NM_004962.4	0.0190717	NM_014379.3	0.0106985	XM_017027851.1	0.0191643
XM_017015896.1	0.0201	NM_021643.3	0.0189126	NM_001278461.1	0.010697	NR_027265.1	0.0191599
NM_004852.2	0.0200802	NM_006738.5	0.018834	NM_001030060.2	0.0106764	NM_001142864.3	0.0190069
NM_019071.2	0.0200056	NM_001288646.1	0.0185713	NM_003068.4	0.010626	NM_006236.2	0.0187901
NM_015995.3	0.0199904	NM_003737.3	0.0184376	XR_001747268.1	0.0103852	NM_018126.2	0.018622
XM_011513269.1	0.0199891	NM_002867.3	0.0178714	XM_017027641.1	0.0103836	NM_004962.4	0.0181767
XM_017018310.1	0.0191168	XR_001752523.1	0.0177304	XM_017009188.1	0.0102605	XM_011528055.2	0.0181755
XM_011533675.2	0.0187583	NR_027265.1	0.0177108	XR_001732884.1	0.0101549	NM_005707.1	0.0178968
XR_001737235.1	0.0183688	NM_003074.3	0.017648	NM_000700.2	0.00956451	XM_017001122.1	0.0178755
XM_017007985.1	0.0180989	XM_011534465.2	0.01764	NM_001077693.3	0.00932577	NM_004852.2	0.0178102
NM_203434.2	0.0180245	XM_017015016.1	0.0174975	XM_017015896.1	0.0087217	XM_011515113.2	0.0177161
NM_001897.4	0.0178986	XR_001747932.1	0.0174902	XM_017017327.1	0.00859332	NM_001940.3	0.0174714
NM_004962.4	0.0174016	XM_017026940.1	0.0174591	NM_018927.3	0.00858162	XM_011513269.1	0.0172864
NM_004364.4	0.0169376	NM_148919.3	0.0171232	XM_017007985.1	0.00857317	NM_001164715.1	0.0170094
NM_002073.3	0.0168383	XM_011528055.2	0.0170185	NM_198849.2	0.00853044	NM_006600.3	0.0166625
NM_033129.3	0.0164609	XM_006711829.3	0.0169835	NM_001144936.1	0.00835111	XM_005247666.1	0.0163328
XM_017017327.1	0.0162823	NM_001469.4	0.0169005	NM_004789.3	0.00812115	XM_017009634.1	0.0160936
NM_133639.3	0.0161726	XM_006711388.3	0.0164553	NM_004852.2	0.0080912	XM_017027168.1	0.0152467
XM_017014727.1	0.0156931	XM_005246965.4	0.0163134	XM_011511227.2	0.00725874	XM_006710630.3	0.0148884
XM_011517132.2	0.0155432	NM_002928.3	0.0162228	XR_001744830.1	0.00719247	XR_931874.2	0.0144913
NM_004463.2	0.0154717	NM_000346.3	0.0161744	NM_024409.3	0.00691264	NM_001288646.1	0.0144403
NM_001042353.2	0.0152703	XM_005251975.3	0.0160334	XM_017030183.1	0.00689259	XR_001737235.1	0.014232
XM_011518893.1	0.0150426	NM_018992.3	0.0159823	NM_032840.2	0.00678045	NM_001204087.1	0.0141084
NM_078485.3	0.0149663	XM_011520228.2	0.0157709	XM_017019925.1	0.00616046	NM_004075.4	0.0140115
XR_931874.2	0.0146148	NR_134950.1	0.0156887	XM_017012828.1	0.00614747	NM_001199974.1	0.0136367
XM_006711829.3	0.0145198	XM_006710623.3	0.014424	NM_015995.3	0.00579631	XM_017007440.1	0.0136038
XM_005265510.3	0.0144013	NM_005568.4	0.0141082	XR_001737476.1	0.00560092	XM_017029817.1	0.0134164
XM_017018178.1	0.0143077	NM_001466.3	0.0140721	XM_005271291.3	0.00547826	NM_133367.4	0.013263
NM_207370.3	0.013302	NM_152679.3	0.013904	XM_017001377.1	0.00527827	XM_011536525.2	0.0132168
XM_011536097.2	0.0127255	NR_033349.1	0.0134636	XR_001747053.1	0.00499015	NM_003012.4	0.0131015
NM_153810.4	0.0126595	XR_001745597.1	0.0132423	XM_005246965.4	0.00468736	NM_001469.4	0.0130584
XM_017009634.1	0.0126232	NM_001164098.1	0.0131544	NR_121612.1	0.00423042	NM_022157.3	0.0127487
NM_013318.3	0.0125471	NM_015995.3	0.013136	XM_005254228.3	0.00383182	NM_178570.2	0.0127452
XM_017008311.1	0.0122911	NM_001330640.1	0.012987	XM_017001122.1	0.00327308	NM_007191.4	0.0126172
NM_006243.3	0.012258	NM_001081640.1	0.0129197	XM_017011344.1	0.00311536	XR_001752523.1	0.0121607
NM_025208.4	0.012138	XM_005247666.1	0.0127475	NM_032053.2	0.00285182	NM_001130089.1	0.0121207
XM_011511227.2	0.0121088	XM_017019304.1	0.0125461	NM_022080.2	0.00256867	XR_001740014.1	0.0119631
XM_017018962.1	0.0118974	NM_020841.4	0.0121221	NM_016217.2	0.00226187	XM_005257166.2	0.0117079
XM_017015181.1	0.011374	NM_002073.3	0.0120851	NM_032918.2	0.00169404	NM_022072.4	0.0116847
NM_006236.2	0.0112876	XM_017018178.1	0.0115252	NM_198570.4	0.00107747	NM_001081640.1	0.0110208
XM_017010895.1	0.0108632	XM_011518311.2	0.0113578	NM_001205263.1	0.000386185	XM_017006137.1	0.0108179
NM_013286.4	0.0108629	NM_153366.3	0.0113094	NM_001099439.1	0.000259384	XR_429827.3	0.0107444
NM_001204087.1	0.0105491	NM_181808.3	0.0112118	XR_931874.2	0.00014356	NM_004463.2	0.0105481
NM_006738.5	0.0102943	XM_005270002.3	0.0109156	XM_005266652.3	7.14256e-06	NM_001286781.1	0.0103722
NM_001288623.1	0.0102783	XR_001737235.1	0.0106829	NM_001286781.1	-0.000160154	XM_017006379.1	0.0102794
XM_017008627.1	0.0101599	XM_017009409.1	0.0105174	NM_007191.4	-0.000342954	XM_011511227.2	0.0100528
XM_005247666.1	0.0101399	NM_001039111.2	0.0103657	XM_017029933.1	-0.000371827	NM_012193.3	0.00995958
XM_017005839.1	0.0099926	XM_017019269.1	0.010182	XM_017019181.1	-0.000601891	XM_011530438.2	0.00967039
NM_007046.3	0.00976029	XM_017027851.1	0.0101269	NM_005707.1	-0.000622315	NM_001164098.1	0.00940249
NM_052906.4	0.00969205	NM_207370.3	0.00911999	NM_001165884.2	-0.000674045	XM_006710623.3	0.00921409
XM_017006137.1	0.00961367	NM_006938.3	0.00910932	XM_011530997.2	-0.00081776	NR_033349.1	0.0090902
XM_006710623.3	0.00935303	NM_001394.6	0.00834434	XM_017026530.1	-0.000919403	XM_011536097.2	0.00771391
XM_005270002.3	0.00918001	XM_017013968.1	0.00716335	XM_017026316.1	-0.00164067	NM_144976.3	0.00762318
XR_429827.3	0.00899597	XR_001741986.1	0.00702476	NM_015430.3	-0.00164423	NM_001394.6	0.00718774
NM_001288646.1	0.00837882	NM_182746.2	0.00701328	NM_001330451.1	-0.00175852	NM_014290.2	0.00715663
XM_017019925.1	0.00758347	NM_001144877.2	0.00674347	NM_144976.3	-0.00203449	XR_001747268.1	0.00667314
XM_017015016.1	0.00699328	XR_001747268.1	0.00664954	NM_032160.2	-0.0023223	NM_022080.2	0.0066059
XM_011528055.2	0.00652485	NM_022903.3	0.00607375	XM_011532216.2	-0.00241092	NM_052886.2	0.00656372
XR_001747814.1	0.00630393	NM_006600.3	0.00594928	NM_001297754.1	-0.00243434	XM_017010283.1	0.00628826
NM_001042724.1	0.00617223	NM_152485.3	0.00589936	NM_001071775.2	-0.00307104	XM_017016603.1	0.00587805
NM_001144877.2	0.00573497	XM_017006379.1	0.00586691	XM_017003427.1	-0.00330534	NM_005715.2	0.00571867
XR_001747268.1	0.00567959	XM_005266652.3	0.00581066	XM_011520228.2	-0.00351867	NM_032840.2	0.00555843
XM_011532216.2	0.00417232	XM_011517132.2	0.005201	XM_017007776.1	-0.00353665	XM_017007671.1	0.0053978
NM_001164715.1	0.00403075	NM_015394.4	0.00519041	XR_001750354.1	-0.00357031	XR_921894.2	0.00515833
NM_006938.3	0.00355918	XM_017016288.1	0.00507998	NM_015177.1	-0.00399509	XM_017029933.1	0.00465912
XM_005257166.2	0.00354137	XM_005262315.3	0.0048308	NM_019071.2	-0.00400089	NM_001330450.1	0.00416342
NM_001329140.1	0.00342277	XM_017013982.1	0.00477957	NM_001164098.1	-0.00417736	NM_001030060.2	0.00377654
XM_017019304.1	0.00334801	NM_013286.4	0.00460417	XM_017019046.1	-0.00418588	NM_000165.4	0.00377408
NM_182746.2	0.00332849	XM_017001122.1	0.00423218	XM_005246967.1	-0.00459208	NM_015995.3	0.0033933
XM_017009036.1	0.0033212	NM_203434.2	0.00400752	XM_017013457.1	-0.00473267	NM_033517.1	0.00335319
NM_001469.4	0.00294017	NM_018126.2	0.00385482	NM_001466.3	-0.0048607	XM_011512908.2	0.00319918
XM_011530438.2	0.00272374	NM_001130089.1	0.00378339	XR_001747932.1	-0.0048902	NM_012086.4	0.00260738
XM_017016288.1	0.00245339	NM_001996.3	0.00371328	NM_012137.3	-0.00518239	NM_003061.2	0.00222658
XM_005254228.3	0.00181798	NM_012086.4	0.00344693	XR_001747814.1	-0.00528057	NM_016217.2	0.00209998
XR_001747932.1	0.00156426	NM_014332.2	0.00343405	XM_011536442.2	-0.00559168	XM_005265510.3	0.00127526
NM_181808.3	0.00117645	NM_001318740.1	0.00340279	XM_005253351.3	-0.00590924	NM_001329140.1	0.000160525
NM_002867.3	0.0007377	NM_025208.4	0.00285997	XM_006710630.3	-0.00642817	NM_001039111.2	-0.000622024
NM_001081640.1	-0.000874318	NM_005609.3	0.00266437	XM_011519180.2	-0.00650675	NM_001042353.2	-0.000624147
XR_001741986.1	-0.000915162	NM_014235.4	0.00257966	NM_020650.2	-0.00691051	XM_017005839.1	-0.000857126
XM_006716151.3	-0.00100463	XM_005257166.2	0.00137251	XM_011517050.2	-0.00708774	NM_001144877.2	-0.000933415
XM_017016603.1	-0.00107729	XM_017007671.1	0.00117563	XM_011530438.2	-0.00739144	NM_001165884.2	-0.000948559
NM_198849.2	-0.00108269	XM_017008627.1	0.00114141	XM_011525729.2	-0.00796305	XR_001737482.1	-0.00100496
XM_005266652.3	-0.00128203	XR_001751371.1	0.00077808	XM_011512908.2	-0.00798233	XM_017019269.1	-0.0012437
NM_133367.4	-0.00162803	XM_005271291.3	0.000721007	NM_001282238.1	-0.00801096	XM_017009056.1	-0.00125783
XM_011536525.2	-0.0018132	NM_015141.3	0.000143531	NM_001318781.1	-0.00820111	NM_004364.4	-0.0012788
XM_011515113.2	-0.00182857	XM_011530438.2	-0.000112394	NM_002749.3	-0.00839207	XM_017026316.1	-0.00148474
NR_033349.1	-0.00252087	XM_017016603.1	-0.000389667	XM_006719296.3	-0.00868857	NM_014379.3	-0.00155895
NM_020841.4	-0.00259302	NM_001329140.1	-0.000416395	XM_017018962.1	-0.00870557	XR_001747932.1	-0.00157101
NM_033517.1	-0.00283944	NM_032840.2	-0.000695901	NM_001394.6	-0.00888966	XM_017013968.1	-0.00164104
NM_012086.4	-0.00290064	XM_017008311.1	-0.000862894	XM_011544192.2	-0.00951765	NM_016255.2	-0.00183287
XR_001752523.1	-0.00298855	NM_007046.3	-0.00115846	NM_001164715.1	-0.00960415	NM_203434.2	-0.00227244
NM_022157.3	-0.00314382	NM_032053.2	-0.00122193	XM_017027052.1	-0.00961046	XM_017016070.1	-0.00268495
NM_003061.2	-0.0031558	XM_017002952.1	-0.00140704	NM_030806.3	-0.00972428	XM_017015016.1	-0.00271734
XM_017001373.1	-0.00358457	NM_004463.2	-0.00168247	XM_017013968.1	-0.0103594	NM_181808.3	-0.00287321
NM_001466.3	-0.00381151	NM_001042353.2	-0.00210982	XR_948242.2	-0.0104175	XM_006724593.3	-0.00300374
NM_001330599.1	-0.00381459	XM_006711474.3	-0.00251474	XM_006721048.3	-0.0109444	NM_139321.2	-0.00318001
XM_017013968.1	-0.00424661	NM_001164715.1	-0.00263668	NM_006933.6	-0.011047	XM_005270002.3	-0.00319093
XM_017016070.1	-0.00471888	NM_003061.2	-0.0027275	XM_017014916.1	-0.0111032	XM_017026530.1	-0.00339395
NM_001164098.1	-0.00474498	XM_017019046.1	-0.00280566	NR_027265.1	-0.0111347	XR_001746260.1	-0.00360472
XM_017026530.1	-0.00494259	XM_017011344.1	-0.00283689	NM_152924.4	-0.011153	NM_153366.3	-0.00407387
NM_198570.4	-0.00529782	NM_001897.4	-0.00338569	NM_001288646.1	-0.0115142	XM_017010895.1	-0.00408862
XM_006719296.3	-0.00532476	NM_012193.3	-0.00376748	XR_430146.3	-0.0119253	NM_078485.3	-0.00448141
NM_005604.3	-0.00553628	NM_001030060.2	-0.00388138	XM_005257166.2	-0.0120343	XM_005265090.4	-0.00474312
XM_017001122.1	-0.00595026	NM_018927.3	-0.0039062	XR_928326.2	-0.0120798	XM_017018178.1	-0.00483022
XR_001740014.1	-0.0063356	XM_006716151.3	-0.00398442	XM_017009036.1	-0.012514	XM_005252694.3	-0.0051807
XM_005246965.4	-0.00654626	XM_011513269.1	-0.00409095	NM_130810.3	-0.0126974	NM_001319984.1	-0.00539301
XM_017019269.1	-0.00682757	NM_130445.3	-0.00432673	NM_001684.4	-0.0133337	NM_016059.4	-0.00565077
XM_017011344.1	-0.00696759	XR_001747814.1	-0.00456864	XM_017001079.1	-0.0136538	NM_182746.2	-0.00570609
XM_017004666.1	-0.00728459	NM_022157.3	-0.00490994	XR_001752523.1	-0.0138063	NM_025208.4	-0.00605556
NM_080826.1	-0.00756076	XM_011511395.2	-0.00526143	XM_005258178.3	-0.0138286	XM_006711474.3	-0.00614376
NM_080552.2	-0.00757162	XM_011536525.2	-0.0055063	XM_017001373.1	-0.0141765	XM_017029239.1	-0.00618787
NM_015394.4	-0.00769608	XM_017026316.1	-0.00597304	XR_001751371.1	-0.0143131	XM_017019046.1	-0.00638014
XM_017000313.1	-0.00776639	NM_001165884.2	-0.00634314	XM_017027038.1	-0.0146522	NM_001271507.1	-0.00714981
NM_032053.2	-0.00788341	XR_001746260.1	-0.00735081	XM_017012449.1	-0.0146791	XM_017018962.1	-0.00726497
NM_001130089.1	-0.00800894	XM_017007440.1	-0.00737597	XM_011518311.2	-0.0146959	NM_030806.3	-0.00727319
XM_017019219.1	-0.00816825	XR_429827.3	-0.00742829	NM_006738.5	-0.0148909	NM_015394.4	-0.00754235
NM_005962.4	-0.00821393	XM_011518300.2	-0.00776284	XM_017014259.1	-0.0149834	XR_001751371.1	-0.00766169
XM_011530997.2	-0.00823545	XM_017006627.1	-0.00786026	XM_017016070.1	-0.0152693	NM_001271838.1	-0.00768616
XM_017002050.1	-0.00825426	XM_017014259.1	-0.00825097	XR_001733679.1	-0.0154453	XM_011518300.2	-0.00779116
NM_030806.3	-0.00859941	NM_015103.2	-0.00828826	NM_001081640.1	-0.0160719	XM_011513057.2	-0.00804824
XM_005257059.4	-0.00876484	XM_017009036.1	-0.00882994	XM_006711388.3	-0.016224	NM_080826.1	-0.00809292
XM_017009056.1	-0.0088064	NM_019596.5	-0.00890465	XM_011536097.2	-0.0162277	XM_011536442.2	-0.00856065
NM_000314.6	-0.00887795	XM_011513057.2	-0.00917011	NM_015072.4	-0.0163565	XR_001743657.1	-0.00865324
NM_001318740.1	-0.00895886	XR_001753757.1	-0.00917664	NM_015474.3	-0.0163675	NM_001071775.2	-0.00896146
NM_015141.3	-0.00908391	XM_006719296.3	-0.00950726	NM_139321.2	-0.016575	XM_017001373.1	-0.00899935
XM_017019181.1	-0.00910144	XM_017009721.1	-0.00967001	XM_011537242.1	-0.0170362	XM_017012828.1	-0.00905082
NM_004535.2	-0.00942165	NM_030806.3	-0.00978542	XM_011536525.2	-0.0172017	XM_011532216.2	-0.00912869
XM_017019046.1	-0.00954352	XR_921894.2	-0.0102936	NM_015904.3	-0.0172045	XM_011528318.2	-0.00913905
NM_178568.3	-0.00978562	XM_017009056.1	-0.0103643	NM_002867.3	-0.0174588	XM_017018079.1	-0.0091405
XR_921894.2	-0.00990412	XM_017010283.1	-0.0104558	NM_005962.4	-0.0178792	NM_020841.4	-0.0092194
NM_014290.2	-0.00993442	NM_033119.4	-0.0105386	NM_015492.4	-0.0179308	XM_006711829.3	-0.0093654
XM_017007440.1	-0.0103046	NM_000314.6	-0.0108602	XR_245720.3	-0.0179682	XM_011529448.2	-0.00938271
NM_012193.3	-0.0104802	NM_001142864.3	-0.0112319	NM_001271838.1	-0.0180496	XM_005271101.2	-0.00958463
XM_017003427.1	-0.0107594	XM_011536097.2	-0.0116172	NM_080826.1	-0.0180619	NM_033119.4	-0.0099499
NM_022080.2	-0.0109073	XM_011530997.2	-0.0118358	XM_017019219.1	-0.0184399	NM_001314007.1	-0.0101779
NM_033132.3	-0.0110373	NM_194434.2	-0.0120648	NM_004755.3	-0.0185404	XM_005271291.3	-0.010564
XM_017029239.1	-0.0110732	NM_020805.2	-0.0121979	NM_015364.4	-0.0185754	XM_017010293.1	-0.0107289
NM_001039111.2	-0.0111946	NM_080826.1	-0.0126424	XM_011511395.2	-0.0186743	XM_005258178.3	-0.0108565
XM_005271291.3	-0.0115285	XM_017016070.1	-0.0128265	NM_001330450.1	-0.0187571	XM_011517548.2	-0.0110402
NM_003246.3	-0.0115342	NM_139321.2	-0.012979	XM_017009409.1	-0.0188699	NM_207370.3	-0.0113911
NM_001286781.1	-0.01182	XM_017027052.1	-0.0136297	XM_005262113.3	-0.0191591	NM_005568.4	-0.0117424
XM_017012828.1	-0.0118551	NM_004529.3	-0.0140796	XM_017018310.1	-0.0192263	XR_001737476.1	-0.0121638
XM_017015120.1	-0.0118759	NM_022080.2	-0.0141282	XM_006723842.2	-0.019489	NM_198849.2	-0.0128958
XM_017027851.1	-0.0120088	XM_011513778.2	-0.0142289	NM_012193.3	-0.0197259	NM_018425.3	-0.0129025
NM_001011713.2	-0.0120907	XM_011514794.2	-0.014655	XR_001741986.1	-0.0202732	XM_006716151.3	-0.012987
NM_012082.3	-0.0121265	XM_017019181.1	-0.0148346	XM_011518393.2	-0.0204261	XM_017009721.1	-0.0132057
XM_011518300.2	-0.0123739	NM_004535.2	-0.0148643	XM_011526950.2	-0.0205848	XM_017019181.1	-0.0136574
NM_001394.6	-0.0127793	XM_011528318.2	-0.0149849	NM_002765.4	-0.0205854	XR_001741986.1	-0.0138742
NM_005715.2	-0.0133708	XM_006721106.3	-0.0151334	XM_017019304.1	-0.0211066	NM_001134479.1	-0.0142368
NM_153366.3	-0.0133729	NM_015177.1	-0.0159786	XR_001753757.1	-0.021432	XM_011516442.2	-0.0144237
NM_000828.4	-0.0134892	NM_033132.3	-0.0160661	NM_015557.2	-0.0214355	NM_007129.3	-0.0145137
XM_005251975.3	-0.0136111	XR_001737482.1	-0.016627	XM_006721106.3	-0.0214997	XM_005251975.3	-0.0149657
NM_001314007.1	-0.0136307	XM_011533099.2	-0.0167327	XM_017015946.1	-0.0215259	NM_032053.2	-0.015151
XM_011513057.2	-0.0138079	XM_017012828.1	-0.0170443	XM_011527921.2	-0.0216326	XM_017019219.1	-0.0153089
NM_001011645.3	-0.014231	XM_005259371.3	-0.0174659	XM_005271139.3	-0.0217258	NR_130153.1	-0.015316
NM_001010926.3	-0.0148193	XM_017018962.1	-0.0174682	XR_001740014.1	-0.0217285	XR_246276.3	-0.0154598
NM_006933.6	-0.0149771	NM_172163.2	-0.017507	XM_017012779.1	-0.0221968	NM_015130.2	-0.0157937
XM_017018079.1	-0.0151401	NM_001814.5	-0.017528	XM_005265510.3	-0.0222981	NM_001282238.1	-0.0158096
NM_001271507.1	-0.0152267	NM_001286781.1	-0.0177567	XM_017021788.1	-0.0225712	XM_011517132.2	-0.0160345
NM_004529.3	-0.0152353	XM_005266726.4	-0.0180609	XM_017002251.1	-0.0225904	XM_017015120.1	-0.016129
NM_001330450.1	-0.0155709	XM_017010895.1	-0.0181605	XM_017015181.1	-0.0226409	NM_001135690.2	-0.0163598
XM_011545528.2	-0.0158941	NM_005604.3	-0.0186325	NM_001330195.1	-0.0230319	XM_017006126.1	-0.0167009
XM_011511395.2	-0.0159425	NR_103464.1	-0.0186469	XM_017015016.1	-0.0230991	NM_006933.6	-0.0167654
XR_001751371.1	-0.0161771	NM_004852.2	-0.0186676	XM_017006379.1	-0.0239539	NM_001048.3	-0.0176159
NM_139321.2	-0.0162645	XR_001738703.1	-0.0187099	NM_020841.4	-0.0245176	NM_007046.3	-0.0176769
XR_001746260.1	-0.0162854	XR_246276.3	-0.0188225	XM_006717925.3	-0.0247395	NM_000828.4	-0.017794
XM_011536442.2	-0.0164099	XM_011532216.2	-0.0188393	NM_001319984.1	-0.0249433	XM_011511395.2	-0.0178244
NM_001029858.3	-0.0166485	NM_000232.4	-0.0193219	NM_001029858.3	-0.0250888	NM_001010926.3	-0.0179944
XR_001743657.1	-0.0167817	NM_006933.6	-0.0193593	NM_001048.3	-0.0256677	XM_017011673.1	-0.0181518
NM_020699.3	-0.0168009	XM_017019219.1	-0.0197688	NM_001134479.1	-0.0258212	NM_018351.3	-0.0181807
NM_015177.1	-0.0175082	NM_001282238.1	-0.0202869	XM_011518300.2	-0.0258788	NM_000232.4	-0.0181936
XM_017006126.1	-0.0175749	XM_017011760.1	-0.0204174	NM_000232.4	-0.0264363	NM_015177.1	-0.0194423
NM_015430.3	-0.017708	XM_017029239.1	-0.0209092	NM_001014809.2	-0.0267986	XM_017008311.1	-0.0197714
XR_001746996.1	-0.0180031	NM_001278199.1	-0.0210238	XM_017016946.1	-0.027635	NM_020315.4	-0.0199237
NM_016255.2	-0.0184915	NM_001134479.1	-0.0215368	NM_021916.3	-0.0276382	NM_003737.3	-0.0203633
XM_011521879.2	-0.0185958	XM_011515113.2	-0.0225891	XM_017014757.1	-0.0279288	NM_001330059.1	-0.0203957
XM_011528318.2	-0.0186935	NM_001077693.3	-0.0227242	XR_001738703.1	-0.0282005	XM_017015181.1	-0.0204401
NM_194434.2	-0.0189201	NM_005222.3	-0.0227482	NM_001039111.2	-0.0284393	XR_001738703.1	-0.0205716
XM_017023076.1	-0.0191277	XM_017026530.1	-0.022989	NM_001144990.1	-0.0285783	XM_011517050.2	-0.0205804
XM_011525729.2	-0.0199503	XM_017001373.1	-0.0230891	XM_005252694.3	-0.0286109	XM_017012449.1	-0.0206189
XR_427302.3	-0.0205556	XM_005259412.4	-0.0231298	XM_017007017.1	-0.0286441	NM_001077693.3	-0.0215814
NR_103464.1	-0.020775	NM_015364.4	-0.0237809	NM_001463.3	-0.0291379	XM_011534056.2	-0.0221572
NM_004776.3	-0.0208228	XR_001746996.1	-0.0239277	XM_011528318.2	-0.0291923	XM_011530997.2	-0.0227428
XM_011534056.2	-0.020888	XM_017006126.1	-0.0239469	XM_017016706.1	-0.0294224	NM_018638.4	-0.0227436
NM_001330059.1	-0.0213535	XM_005257059.4	-0.0244259	NM_001330611.1	-0.0294233	XM_005249775.4	-0.023149
XM_017007017.1	-0.0216262	NM_001288590.1	-0.0244309	NM_207370.3	-0.029778	NM_004529.3	-0.0234488
XM_017010283.1	-0.0218808	XM_017016946.1	-0.0245715	XM_017007440.1	-0.03	XM_017015633.1	-0.0235624
XM_005249775.4	-0.0222578	NM_001204267.1	-0.0247103	XM_017029239.1	-0.0300753	XM_011543899.2	-0.0245613
XM_006724593.3	-0.0224135	XM_017004666.1	-0.0249055	NM_006609.4	-0.0303098	NM_012137.3	-0.0246685
XM_017014259.1	-0.0226106	NM_005715.2	-0.0249486	NM_006823.3	-0.0304731	XM_017027239.1	-0.0251919
XM_005258178.3	-0.0229791	XM_011544192.2	-0.0253142	XM_005257642.3	-0.0317196	NM_001029858.3	-0.0252939
XM_006715835.2	-0.0232745	XM_017007942.1	-0.0254704	NR_024113.1	-0.0318194	NM_213598.3	-0.0252964
NM_002765.4	-0.0233154	NM_001071775.2	-0.0257362	NM_005565.4	-0.0318215	XM_011514833.2	-0.0253516
NM_001271838.1	-0.0234073	NM_016059.4	-0.0258284	XM_011540630.2	-0.0325163	XM_017008185.1	-0.025402
XM_005266726.4	-0.0234726	NM_001319984.1	-0.0265098	XM_017006126.1	-0.0325676	XM_017016946.1	-0.0257538
XM_011517050.2	-0.0236148	XM_017005186.1	-0.0265121	XM_011517132.2	-0.032665	NM_001204267.1	-0.0263963
NM_001071775.2	-0.0236372	XM_011517050.2	-0.0267601	XR_001746996.1	-0.0328936	XM_017011344.1	-0.026816
NM_012137.3	-0.0240126	XM_005254228.3	-0.0268233	XM_011536765.1	-0.0329905	XM_011536849.2	-0.0270343
XM_017026316.1	-0.024076	XM_011534056.2	-0.027175	XM_017023076.1	-0.0336921	XM_017008859.1	-0.0270989
NM_018490.3	-0.0244903	XM_005258178.3	-0.0273461	XM_017008859.1	-0.0341512	NM_178568.3	-0.0272568
XM_017012449.1	-0.0248706	NM_198570.4	-0.0274338	XM_017009721.1	-0.0342172	XM_017000417.1	-0.0274354
XM_017016946.1	-0.0250013	XR_001743657.1	-0.0277731	NM_001288590.1	-0.03425	XM_017001079.1	-0.0276922
XM_011544192.2	-0.0251959	XM_017008859.1	-0.0283284	NM_001172437.2	-0.0346874	XR_245720.3	-0.0280996
XM_017026014.1	-0.0253897	XM_011516005.2	-0.0288057	XM_011515113.2	-0.0347415	NM_018927.3	-0.028694
NM_213598.3	-0.0259109	XM_017021670.1	-0.0291997	XM_006715835.2	-0.0348844	NM_080552.2	-0.028835
XM_017027239.1	-0.0260997	XM_017012449.1	-0.0296174	XM_011516005.2	-0.0350753	NM_152924.4	-0.0289338
XR_246276.3	-0.0268333	XM_017015120.1	-0.0298208	NM_002563.4	-0.035212	XM_017015946.1	-0.0294117
NM_001204267.1	-0.0271724	XM_011525871.2	-0.0302998	XM_011515162.1	-0.0353858	XM_011542844.2	-0.0295631
NM_020805.2	-0.0276957	NM_001271838.1	-0.0303238	NM_000439.4	-0.0355103	NM_001330611.1	-0.0302309
XM_017011673.1	-0.0279237	NM_012137.3	-0.0304051	XM_017010895.1	-0.0356557	XM_017007942.1	-0.03091
NM_152546.2	-0.0281957	XM_017023076.1	-0.0304491	XM_011537702.2	-0.0362277	NM_001288590.1	-0.0309991
XR_001738703.1	-0.0284365	NM_207299.1	-0.0311999	NM_006600.3	-0.0363227	XM_006723842.2	-0.0310828
NM_016059.4	-0.0290797	XM_017007813.1	-0.0314247	XM_017019269.1	-0.036722	XM_005259371.3	-0.0310969
XM_011536641.2	-0.02931	XR_427302.3	-0.031672	XM_017028091.1	-0.036771	XM_006717925.3	-0.0315434
XM_017007942.1	-0.0295788	NM_001314007.1	-0.0317254	XM_017005186.1	-0.036941	NM_004535.2	-0.0315944
NM_001288590.1	-0.0298942	NM_152546.2	-0.0317701	XR_001737482.1	-0.0370775	XM_017009036.1	-0.0317056
XM_017011760.1	-0.0300633	XM_011527921.2	-0.0320741	XM_011534056.2	-0.0371866	XM_011521109.2	-0.0319145
XM_005259371.3	-0.0301819	XM_006715993.2	-0.0331321	XM_005258362.3	-0.0375342	NM_015364.4	-0.0327774
XM_017008859.1	-0.030317	NM_015430.3	-0.0332258	XM_006724518.1	-0.0375491	NM_001137560.1	-0.0327776
XM_005259412.4	-0.030562	NR_134980.1	-0.0333532	NM_002253.2	-0.0376925	XM_017007017.1	-0.0342221
XM_011533099.2	-0.0310451	XM_006715916.3	-0.0334762	XM_017019377.1	-0.0378117	XR_427302.3	-0.0346042
XM_011534832.1	-0.0314514	NM_012154.4	-0.0341879	NR_138063.1	-0.0378598	NM_014332.2	-0.034723
XM_017008216.1	-0.0321234	XM_006724593.3	-0.0343008	XM_017002952.1	-0.0382238	XM_005246965.4	-0.0349346
NM_015364.4	-0.0322206	XR_245720.3	-0.0343547	XM_011513778.2	-0.0383314	XM_017001958.1	-0.0353415
NM_001030060.2	-0.0323538	XM_017004663.1	-0.0347998	XR_001741994.1	-0.0389679	NM_004857.3	-0.0353577
XM_017008185.1	-0.0326477	NM_033129.3	-0.03484	NM_001329140.1	-0.0393001	NM_152546.2	-0.0353735
XM_005248495.3	-0.0327203	XM_011527286.2	-0.0350901	XM_017015633.1	-0.0393958	NM_000439.4	-0.0358206
NM_001814.5	-0.0328258	NM_001029858.3	-0.0354782	XM_017009634.1	-0.0394411	XM_017008216.1	-0.0359706
XM_011515162.1	-0.0331643	XM_017018079.1	-0.0355215	XM_017015120.1	-0.0395247	NM_001345947.1	-0.0360513
XM_017001079.1	-0.0343646	NM_178568.3	-0.0361007	XM_017009056.1	-0.0402363	NM_005933.3	-0.0360731
XM_017028091.1	-0.0345503	XM_011536641.2	-0.0361431	XM_006719114.3	-0.040308	XM_017026843.1	-0.0361888
NM_012154.4	-0.0345792	XM_017025292.1	-0.0361532	NM_000147.4	-0.04057	NM_002765.4	-0.036262
XM_017021698.1	-0.0350974	XM_017015633.1	-0.036344	XR_001746260.1	-0.0407131	XM_017026153.1	-0.0364265
NM_005565.4	-0.035303	NM_080552.2	-0.0363786	NM_001330059.1	-0.0408447	NM_012154.4	-0.0366362
XM_011525871.2	-0.0354908	XM_005252694.3	-0.036548	NM_001145176.1	-0.0409103	NM_001814.5	-0.0366864
XM_011527286.2	-0.0356307	NM_005933.3	-0.0368124	NM_001330614.1	-0.0409993	NM_005941.4	-0.0368547
NM_005933.3	-0.0357544	XM_011515017.2	-0.036858	XM_017004666.1	-0.0412589	XM_011525871.2	-0.0370017
XM_017021670.1	-0.0358121	XM_005250541.4	-0.0369667	NM_207299.1	-0.0413193	XR_001736935.1	-0.0371141
XM_006711474.3	-0.0362891	NM_000775.3	-0.0369695	NM_001330447.1	-0.0413513	NM_002253.2	-0.037339
XM_017007239.1	-0.0367876	NM_006823.3	-0.0370775	NM_013943.2	-0.0414778	XM_011527286.2	-0.0375018
XM_005250541.4	-0.0370251	XM_006710606.3	-0.037536	NM_014721.2	-0.0417138	NM_198570.4	-0.0378316
XM_005252694.3	-0.0371032	XM_017015946.1	-0.0380723	XR_001743657.1	-0.0417768	NM_013943.2	-0.0379096
NM_001282238.1	-0.0371741	NM_001463.3	-0.0380884	NM_181808.3	-0.0418591	XM_005266726.4	-0.0386381
XM_011516005.2	-0.0372322	NM_001271507.1	-0.0383446	NM_152617.3	-0.0418668	NM_001466.3	-0.0396898
NM_015130.2	-0.0373103	NM_003184.3	-0.0390564	XM_011542856.2	-0.0419957	XM_017014593.1	-0.03978
NM_001134479.1	-0.0375715	XM_017026153.1	-0.0393267	XM_017014614.1	-0.0422111	XM_006715993.2	-0.0402516
XM_011540630.2	-0.0376481	XM_017008185.1	-0.0396916	XM_017015365.1	-0.0423276	XM_011515017.2	-0.0405768
NM_022894.3	-0.0380144	XM_017005252.1	-0.0398973	NM_001314007.1	-0.0426442	NM_015430.3	-0.0409633
XM_006717925.3	-0.0381106	XM_017020385.1	-0.0400784	XM_017015129.1	-0.0426789	XM_017023076.1	-0.041031
XM_017004663.1	-0.0381229	NM_015492.4	-0.0404505	XM_017024899.1	-0.0427582	NM_002749.3	-0.0415367
XM_017024899.1	-0.038515	XM_017024899.1	-0.0404975	XM_011536849.2	-0.0431614	XR_001746996.1	-0.0420334
NR_134980.1	-0.0386293	NM_013943.2	-0.0405027	XM_011536940.2	-0.0434242	XM_017004666.1	-0.0423496
XM_017015946.1	-0.0388092	XM_017011673.1	-0.0406271	XM_011529448.2	-0.0436831	NM_001684.4	-0.0425991
NM_020870.3	-0.0389565	NM_015120.4	-0.0409013	NM_022168.3	-0.044011	XM_011533099.2	-0.042904
XM_011515017.2	-0.0390525	XM_017002050.1	-0.0417205	NM_001271507.1	-0.0443282	XM_006724518.1	-0.043265
NM_001077693.3	-0.0393282	NM_152924.4	-0.0431978	XM_017010283.1	-0.0445258	NM_001330777.1	-0.0433909
NM_000775.3	-0.0393496	NM_015688.1	-0.043672	XM_017029034.1	-0.0448393	XM_011545528.2	-0.0440863
XM_017000417.1	-0.0396287	XM_017014593.1	-0.0436871	NM_007371.3	-0.0449946	XM_005259412.4	-0.0441724
NM_000439.4	-0.0397435	NM_015130.2	-0.0437108	NM_001144877.2	-0.0450312	NM_001330195.1	-0.044458
XM_011537702.2	-0.0403229	NM_001159.3	-0.0438006	XM_017018079.1	-0.0450632	NR_103464.1	-0.0447368
XM_017005186.1	-0.0403479	NM_001330195.1	-0.0439126	NM_005604.3	-0.0465405	XM_017015927.1	-0.0456004
XR_245720.3	-0.0407114	XM_017007239.1	-0.0440045	NM_000828.4	-0.0467458	XM_011544192.2	-0.0459159
XM_017020385.1	-0.0407911	NM_014008.4	-0.044108	NM_001796.4	-0.0472161	NM_017934.6	-0.046396
NM_000232.4	-0.041402	XM_011521879.2	-0.0441514	NM_001278199.1	-0.0472263	XM_011542856.2	-0.04684
NM_005736.3	-0.0417214	NM_001135690.2	-0.0446119	NM_001330599.1	-0.0472365	NM_020949.2	-0.0469508
NM_033119.4	-0.042015	XM_006717925.3	-0.0447164	NM_017754.3	-0.0477799	XM_011534832.1	-0.0473831
XM_006710606.3	-0.0421504	NM_005736.3	-0.0455297	NM_014825.2	-0.0478903	NM_005604.3	-0.0474087
XM_017007506.1	-0.0423117	NM_213598.3	-0.0455594	NM_173545.2	-0.0481167	XM_017002050.1	-0.0474634
NM_015492.4	-0.043216	NM_002765.4	-0.0458388	XM_017027247.1	-0.0484726	XM_017012779.1	-0.0474793
NM_152924.4	-0.0436153	XM_011515162.1	-0.0459349	NM_001136156.1	-0.0487299	NM_031903.2	-0.0474801
NM_001330611.1	-0.0438783	XM_011525729.2	-0.0462712	XR_001754923.1	-0.0492729	XM_011536641.2	-0.0476054
NM_013943.2	-0.0438938	XM_017010713.1	-0.0464688	XM_005266726.4	-0.049958	XM_011536940.2	-0.047946
NM_001278199.1	-0.043972	XM_017000604.1	-0.0469823	XM_017004564.1	-0.0500054	XM_011537702.2	-0.0480823
NM_005941.4	-0.0443232	XM_017014614.1	-0.0469974	XM_011513057.2	-0.050223	NM_007084.3	-0.0482202
NM_001080497.2	-0.0444714	NM_001195639.1	-0.047142	NM_019596.5	-0.0503178	NM_019596.5	-0.0484615
XM_017026153.1	-0.0445667	XM_011545528.2	-0.0475847	NM_020870.3	-0.0509262	XM_017007239.1	-0.0486465
XM_017001958.1	-0.0446208	XM_017026651.1	-0.0477162	XM_011541861.2	-0.0510431	XM_017027976.1	-0.048853
XM_011527921.2	-0.045708	XM_006724518.1	-0.0478513	XM_017026153.1	-0.0510768	NM_001172437.2	-0.0490916
NM_017754.3	-0.0462995	XM_017000417.1	-0.0478795	XM_005259412.4	-0.0514778	NM_001195639.1	-0.0491405
XR_001748788.1	-0.0471706	NM_015020.3	-0.0480812	XM_017001958.1	-0.0519218	XM_011509231.2	-0.0497241
XM_017015927.1	-0.0471819	NM_002253.2	-0.0481733	XM_011527286.2	-0.0520247	NM_033132.3	-0.0497403
XM_017012779.1	-0.0472279	XM_011536442.2	-0.0483216	XM_017019263.1	-0.0528743	NM_017754.3	-0.0501854
XM_017010713.1	-0.0476885	XM_017021698.1	-0.0491015	NM_012154.4	-0.0531308	XM_011515162.1	-0.050446
XM_011541861.2	-0.0477022	XM_017012779.1	-0.0494109	XM_006724593.3	-0.0534745	NR_138063.1	-0.0509751
NM_138735.4	-0.0482307	NM_001007.4	-0.0495244	NM_213598.3	-0.0544695	NM_001330482.1	-0.0510666
XM_011536849.2	-0.0486804	NM_002749.3	-0.0500345	XM_017021698.1	-0.0552459	XR_001754923.1	-0.0514235
NM_207299.1	-0.048857	XM_011539944.2	-0.0501615	XM_017019421.1	-0.0557488	NM_020870.3	-0.0519089
NM_003566.3	-0.050058	XM_011536940.2	-0.0509978	XM_017019653.1	-0.0557876	NM_015688.1	-0.0519898
NM_002749.3	-0.05013	XM_017000313.1	-0.0510508	XM_017006787.1	-0.0566613	XM_017014614.1	-0.0520036
XM_006724518.1	-0.0505726	NM_138735.4	-0.0514978	XR_427302.3	-0.056675	XM_017026651.1	-0.0524672
NM_001099652.1	-0.0506549	XM_017001958.1	-0.0517919	XM_005270002.3	-0.0567053	XM_017007506.1	-0.0526181
NM_001330195.1	-0.0511013	NR_138063.1	-0.052313	XM_017026516.1	-0.0567318	XM_011539944.2	-0.0529426
NM_022168.3	-0.0519685	NM_001330777.1	-0.0523304	XM_017004663.1	-0.0576468	XM_006710606.3	-0.0536148
XM_017003567.1	-0.0520622	XM_017007017.1	-0.0524181	NM_001330254.1	-0.0579401	NR_134980.1	-0.0536199
NM_019596.5	-0.0525677	XM_017006787.1	-0.0539427	NR_134980.1	-0.0579526	XM_017005186.1	-0.0541652
XM_006715916.3	-0.052765	NM_001007102.3	-0.0547679	XR_246276.3	-0.0579723	XM_017024899.1	-0.0541859
NM_017934.6	-0.0529942	NM_005565.4	-0.0550193	XM_017008216.1	-0.0583697	XM_011541861.2	-0.0542271
XM_006711194.3	-0.0533264	XM_017027239.1	-0.0550295	NM_017934.6	-0.0584391	XM_017021670.1	-0.0544109
XM_017004564.1	-0.0536728	XM_017007506.1	-0.0558709	XM_017021670.1	-0.0596461	NM_207299.1	-0.054762
NM_001195639.1	-0.0539999	XM_011541861.2	-0.0558862	XM_017027239.1	-0.0599054	XM_011527921.2	-0.0549436
XR_001750354.1	-0.0541997	XM_011537702.2	-0.0560093	XM_011539944.2	-0.0603404	NM_001278199.1	-0.0550851
XM_017026651.1	-0.0542203	NM_172037.4	-0.0571454	XM_005269546.3	-0.0608598	XR_001750354.1	-0.0560472
NM_001007.4	-0.0549457	XR_001750354.1	-0.05767	XR_001736935.1	-0.0614732	XM_017004564.1	-0.0572795
XM_006715993.2	-0.0552081	XM_017010016.1	-0.0577716	NM_001099652.1	-0.0615772	XM_005248495.3	-0.058314
NM_001684.4	-0.055496	NM_000216.3	-0.057995	XM_006715993.2	-0.0617977	XM_017004663.1	-0.0583545
NM_001330777.1	-0.0558412	XM_011540630.2	-0.0580068	XM_017016603.1	-0.0621934	NM_002661.4	-0.0586085
XM_011539944.2	-0.0560247	NM_003566.3	-0.0588865	XM_011521879.2	-0.0624042	NM_000775.3	-0.0587687
XM_011537089.1	-0.0565991	NM_020949.2	-0.0589949	NM_005941.4	-0.0627849	XM_017029034.1	-0.0596136
NM_001144990.1	-0.0572395	XM_017003567.1	-0.0597482	XM_017007506.1	-0.0628718	XM_017010713.1	-0.0606162
XM_011536940.2	-0.0572649	NM_001172437.2	-0.0598204	NM_001330777.1	-0.063022	NM_004736.3	-0.0606794
XM_017005252.1	-0.057944	NM_017934.6	-0.0598958	XM_006711194.3	-0.0633179	NM_015120.4	-0.060871
XM_017029034.1	-0.0580162	NM_000439.4	-0.060357	XR_001748788.1	-0.0642721	XM_006715916.3	-0.0609775
NM_002253.2	-0.0585905	XR_001748788.1	-0.0603869	XM_006714316.2	-0.0644181	XR_001748788.1	-0.0614638
XM_017025523.1	-0.0586967	NM_130810.3	-0.0604532	NM_004529.3	-0.0647699	XM_011525729.2	-0.0620317
NM_015688.1	-0.058986	XM_017004564.1	-0.0604601	XM_017008399.1	-0.0647925	NM_001159.3	-0.0623342
NM_001172437.2	-0.0589941	NM_001130929.1	-0.0604893	NM_005933.3	-0.0651408	NM_022168.3	-0.062652
XM_017015633.1	-0.0590268	NM_173567.4	-0.060741	XM_011542844.2	-0.0651579	XM_017005252.1	-0.0629974
XM_011509231.2	-0.0594853	NM_001684.4	-0.0609772	XM_011521109.2	-0.0653342	NM_003566.3	-0.0632109
XM_005257642.3	-0.0596766	NM_017845.4	-0.0610418	XM_011545528.2	-0.065419	XM_017019653.1	-0.0642288
XM_005251976.4	-0.0609201	XM_011536849.2	-0.0610546	XM_005248495.3	-0.0655608	XM_011537089.1	-0.0645384
NM_001256424.1	-0.0623202	XM_005248495.3	-0.0623099	XM_011515017.2	-0.0658982	NM_015492.4	-0.0647937
NM_001159.3	-0.0634502	NM_004736.3	-0.0625248	XM_011515981.2	-0.0666662	NM_006823.3	-0.0649479
NR_138063.1	-0.063564	NM_001099652.1	-0.0626051	XM_006715916.3	-0.0667796	NM_001007.4	-0.065395
XM_017014593.1	-0.0642109	XM_017014757.1	-0.063164	NM_003165.3	-0.0673968	XM_017020385.1	-0.0664358
NM_030647.1	-0.0650316	XM_017020663.1	-0.0640881	XM_011537089.1	-0.0677829	XM_011540630.2	-0.067167
NM_001330482.1	-0.0655717	XM_011530880.2	-0.0643302	NM_152546.2	-0.0681403	XM_017021698.1	-0.0675384
NM_015120.4	-0.0657765	XM_017029034.1	-0.0655466	NM_003238.4	-0.069398	XM_006711194.3	-0.0679608
NM_004736.3	-0.0661676	XM_011509231.2	-0.0658553	NM_015688.1	-0.0701618	NM_138735.4	-0.0682232
XR_001754923.1	-0.0676896	NM_004995.3	-0.0658968	XM_011533099.2	-0.0706891	NM_173567.4	-0.0682923
XM_011542856.2	-0.0677903	NM_001330611.1	-0.0662449	XM_017029037.1	-0.0707758	XM_011530880.2	-0.0683975
NM_004995.3	-0.0678828	XM_011536765.1	-0.0665889	XM_017014593.1	-0.0710296	NM_004995.3	-0.0696374
XM_017014757.1	-0.0679289	XM_006711194.3	-0.0681222	NM_025208.4	-0.0720485	XM_011515981.2	-0.0704502
XR_001736935.1	-0.0679434	XM_017002251.1	-0.0684776	NM_002661.4	-0.0726203	NM_001144990.1	-0.0707162
XM_017006787.1	-0.0688825	NM_001330417.1	-0.0702306	XM_017020385.1	-0.0729429	XM_011516005.2	-0.0709469
XM_017029037.1	-0.0694553	XM_005251976.4	-0.0707712	XM_017023733.1	-0.0738967	XM_017001361.1	-0.0710598
NM_001014809.2	-0.0698658	NM_006108.3	-0.0709059	XM_017026651.1	-0.0741863	NM_001330254.1	-0.0721779
NM_006108.3	-0.0699891	XM_005261965.3	-0.0712836	NM_015473.3	-0.0743748	NM_001099652.1	-0.072385
XM_005272676.4	-0.0700505	XM_017019653.1	-0.0720315	NM_015120.4	-0.0761883	NM_001330417.1	-0.0734148
NR_024113.1	-0.0703478	XM_005272676.4	-0.0737863	NM_006108.3	-0.0762937	NM_000147.4	-0.0737088
NM_130810.3	-0.0706032	NM_001330482.1	-0.0742682	NM_004736.3	-0.0775491	XM_011510556.2	-0.0742255
XM_017001361.1	-0.0714316	XM_011537089.1	-0.0756562	XM_017000417.1	-0.0785651	XM_011536765.1	-0.0754375
XM_005261722.3	-0.0717574	XM_011542856.2	-0.0757531	XM_017011673.1	-0.0791505	XM_005261722.3	-0.0770866
XM_011530880.2	-0.0731845	NM_005708.4	-0.076769	XM_005261722.3	-0.0796204	NM_014329.4	-0.077269
NM_001130929.1	-0.0734882	XM_011530354.2	-0.0772985	NM_001330417.1	-0.0803592	XM_017000194.1	-0.0776707
NM_020949.2	-0.0735099	NM_003238.4	-0.0775852	XM_017005252.1	-0.0804237	NM_001014809.2	-0.0780412
XM_011510556.2	-0.0751763	NM_002661.4	-0.0779954	XM_011530354.2	-0.0809603	NR_024113.1	-0.0789308
XM_011530354.2	-0.0754553	XM_006714316.2	-0.0798656	NM_020949.2	-0.0812679	XM_017003567.1	-0.080052
NM_014825.2	-0.0762749	XM_005261722.3	-0.0803681	NM_001330482.1	-0.0817981	NM_000216.3	-0.0804859
NM_000147.4	-0.0771771	NM_001014809.2	-0.0808627	NM_014892.4	-0.0828514	XM_017014757.1	-0.0819595
XM_017002251.1	-0.0806135	XM_005257642.3	-0.0814865	XM_017007239.1	-0.0829028	XM_006714316.2	-0.0830736
NM_001330417.1	-0.0813011	XM_017025523.1	-0.082847	XM_017003567.1	-0.0834044	NM_130810.3	-0.0831343
NM_003165.3	-0.0827329	NM_001284259.1	-0.0837695	NM_001323289.1	-0.0834151	NM_006108.3	-0.0835462
XM_011515981.2	-0.0836432	XR_001736935.1	-0.0841602	NM_000775.3	-0.0840618	XM_005251976.4	-0.0838182
NM_001330254.1	-0.0844798	NM_000147.4	-0.085829	XM_005251976.4	-0.0841731	XM_017029037.1	-0.0843475
NM_024769.3	-0.085501	XM_017029037.1	-0.0872437	XM_017000194.1	-0.0847112	NM_001284259.1	-0.0845916
NM_002661.4	-0.0862838	XR_001754923.1	-0.0877567	XM_011509231.2	-0.0847566	XM_005261965.3	-0.0858024
XM_006714316.2	-0.0886292	XM_011510556.2	-0.0879612	NM_030647.1	-0.08498	XM_017002251.1	-0.0867944
XM_017023733.1	-0.0887172	NM_001330254.1	-0.0886815	NM_138735.4	-0.0859068	NM_005708.4	-0.0869199
XM_017000194.1	-0.0890712	NR_024113.1	-0.0895221	NM_001284259.1	-0.0860014	XM_011530354.2	-0.0893956
NM_005708.4	-0.0913544	NM_001144990.1	-0.0907618	XM_011510556.2	-0.0865988	NM_014892.4	-0.0895377
XM_017020663.1	-0.0913795	XM_011525552.2	-0.0911686	NM_005708.4	-0.0870231	NM_000809.3	-0.0923399
XM_017019653.1	-0.09523	XM_011515981.2	-0.0912308	XM_005272676.4	-0.087722	XM_017020663.1	-0.09608
XM_017010016.1	-0.0958248	NM_014825.2	-0.0917785	XM_017027706.1	-0.0902162	XM_005272676.4	-0.0972413
XM_011536765.1	-0.0974959	XM_017023733.1	-0.094951	XM_017010713.1	-0.0921134	NM_014825.2	-0.103356
NM_001284259.1	-0.0990616	NM_014892.4	-0.0954609	XM_017010016.1	-0.0931694	XM_005257642.3	-0.103824
NM_014892.4	-0.101636	XM_017000194.1	-0.107081	XM_017020663.1	-0.0933797	XM_017023733.1	-0.105872
XM_005261965.3	-0.102688	XM_017001361.1	-0.109436	XM_005261965.3	-0.0999886	XM_017010016.1	-0.1123
XM_017027706.1	-0.10547	NM_003165.3	-0.116331	NM_000809.3	-0.106957	NM_003165.3	-0.112583
XM_011525552.2	-0.119367	XM_017027706.1	-0.127797	XM_017001361.1	-0.111385	XM_017029206.1	-0.124474
NM_000809.3	-0.133591	NM_000809.3	-0.131518	XM_017029206.1	-0.121735	XM_011525552.2	-0.125239
XM_017029206.1	-0.142098	XM_017020305.1	-0.142333	XM_017020305.1	-0.129164	XM_017020305.1	-0.129151
XM_017003004.1	-0.142483	NM_015135.2	-0.149526	XM_011525552.2	-0.133074	XM_017003004.1	-0.141395
XM_017020305.1	-0.151229	XM_017003004.1	-0.155443	XM_017003004.1	-0.141472	XM_017027706.1	-0.142595
NM_015135.2	-0.170547	XM_017029206.1	-0.158012	NM_015135.2	-0.145999	NM_015135.2	-0.162458
