## Supplementary material for "Tempo and mode of gene expression evolution in the brain across Primates": TableS9

### Sheet: brain size
Table S6. Results from scans for selection in the proximal regulatory regions of genes indentified from the brain size analyses (listed in Table S5) and top 200 DE genes between human and chimpanzee.
initial_alias	Gene name	Haygood LRT P-val	Promoter Length (bp)	description
XM_017001396.1	PBX1	0.00028	1848	PBX homeobox 1 [Source:HGNC Symbol;Acc:HGNC:8632]
NM_015492.4	C15orf39	0.00164	4793	chromosome 15 open reading frame 39 [Source:HGNC Symbol;Acc:HGNC:24497]
XM_017017327.1	TMEM136	0.00434	4450	transmembrane protein 136 [Source:HGNC Symbol;Acc:HGNC:28280]
XM_017027446.1	ZNF160	0.01177	3525	zinc finger protein 160 [Source:HGNC Symbol;Acc:HGNC:12948]
XM_017016288.1	PAX2	0.02004	4892	paired box 2 [Source:HGNC Symbol;Acc:HGNC:8616]
XM_011542844.2	ATM	0.0356	4568	ATM serine/threonine kinase [Source:HGNC Symbol;Acc:HGNC:795]
NM_000314.6	PTEN	0.03725	999	phosphatase and tensin homolog [Source:HGNC Symbol;Acc:HGNC:9588]
XM_017000313.1	SYT2	0.04012	4599	synaptotagmin 2 [Source:HGNC Symbol;Acc:HGNC:11510]
NM_001330417.1	INTS2	0.05251	4097	integrator complex subunit 2 [Source:HGNC Symbol;Acc:HGNC:29241]
NM_003238.4	None	0.05335	701	None
XM_017026153.1	ZNF234	0.0616	4836	zinc finger protein 234 [Source:HGNC Symbol;Acc:HGNC:13027]
XM_017026516.1	MAST3	0.06861	4242	microtubule associated serine/threonine kinase 3 [Source:HGNC Symbol;Acc:HGNC:19036]
NM_004419.3	DUSP5	0.07404	1624	dual specificity phosphatase 5 [Source:HGNC Symbol;Acc:HGNC:3071]
NM_001795.4	CDH5	0.07729	4785	cadherin 5 [Source:HGNC Symbol;Acc:HGNC:1764]
NM_001256424.1	GUCY1A2	0.08793	4702	guanylate cyclase 1 soluble subunit alpha 2 [Source:HGNC Symbol;Acc:HGNC:4684]
XM_011538974.2	FMNL3	0.09078	2482	formin like 3 [Source:HGNC Symbol;Acc:HGNC:23698]
NM_001204087.1	KCNN3	0.0955	4855	potassium calcium-activated channel subfamily N member 3 [Source:HGNC Symbol;Acc:HGNC:6292]
NM_001940.3	ATN1	0.09844	747	atrophin 1 [Source:HGNC Symbol;Acc:HGNC:3033]
NM_001278344.1	ACTN2	0.10501	1989	actinin alpha 2 [Source:HGNC Symbol;Acc:HGNC:164]
NM_001814.5	CTSC	0.10516	4890	cathepsin C [Source:HGNC Symbol;Acc:HGNC:2528]
XR_001747053.1	RTKN2	0.11852	4825	rhotekin 2 [Source:HGNC Symbol;Acc:HGNC:19364]
XR_001737482.1	USP48	0.12058	1087	ubiquitin specific peptidase 48 [Source:HGNC Symbol;Acc:HGNC:18533]
XM_011520228.2	PRDM11	0.13897	4597	PR/SET domain 11 [Source:HGNC Symbol;Acc:HGNC:13996]
NM_018425.3	PI4K2A	0.13938	2851	phosphatidylinositol 4-kinase type 2 alpha [Source:HGNC Symbol;Acc:HGNC:30031]
XM_017026843.1	NPAS1	0.14502	1043	neuronal PAS domain protein 1 [Source:HGNC Symbol;Acc:HGNC:7894]
XM_011539454.2	STOX1	0.16053	2363	storkhead box 1 [Source:HGNC Symbol;Acc:HGNC:23508]
XM_011525871.2	ZBTB7C	0.16428	4277	zinc finger and BTB domain containing 7C [Source:HGNC Symbol;Acc:HGNC:31700]
XR_921894.2	SERTAD4	0.16744	892	SERTA domain containing 4 [Source:HGNC Symbol;Acc:HGNC:25236]
NM_001136156.1	ZNF507	0.16931	4522	zinc finger protein 507 [Source:HGNC Symbol;Acc:HGNC:23783]
NM_005933.3	KMT2A	0.17832	1222	lysine methyltransferase 2A [Source:HGNC Symbol;Acc:HGNC:7132]
NM_001330059.1	None	0.17952	2445	None
XM_017016572.1	PCDH15	0.18045	4711	protocadherin related 15 [Source:HGNC Symbol;Acc:HGNC:14674]
NM_002749.3	MAPK7	0.1937	4826	mitogen-activated protein kinase 7 [Source:HGNC Symbol;Acc:HGNC:6880]
XR_001736935.1	AHCYL1	0.19394	4946	adenosylhomocysteinase like 1 [Source:HGNC Symbol;Acc:HGNC:344]
XM_017016706.1	None	0.24409	4862	None
NM_025208.4	PDGFD	0.25116	4909	platelet derived growth factor D [Source:HGNC Symbol;Acc:HGNC:30620]
NM_000775.3	CYP2J2	0.25172	4614	cytochrome P450 family 2 subfamily J member 2 [Source:HGNC Symbol;Acc:HGNC:2634]
NM_005798.4	TRIM13	0.26116	1779	tripartite motif containing 13 [Source:HGNC Symbol;Acc:HGNC:9976]
NM_005406.2	ROCK1	0.2666	4662	Rho associated coiled-coil containing protein kinase 1 [Source:HGNC Symbol;Acc:HGNC:10251]
NM_005736.3	ACTR1A	0.28122	1268	ARP1 actin related protein 1 homolog A [Source:HGNC Symbol;Acc:HGNC:167]
XR_001750354.1	SLC22A17	0.29684	3324	solute carrier family 22 member 17 [Source:HGNC Symbol;Acc:HGNC:23095]
NM_015964.3	TPPP3	0.31091	880	tubulin polymerization promoting protein family member 3 [Source:HGNC Symbol;Acc:HGNC:24162]
NM_015020.3	PHLPP2	0.31171	2171	PH domain and leucine rich repeat protein phosphatase 2 [Source:HGNC Symbol;Acc:HGNC:29149]
XM_017020663.1	UGGT2	0.31381	4500	UDP-glucose glycoprotein glucosyltransferase 2 [Source:HGNC Symbol;Acc:HGNC:15664]
NM_032160.2	DSEL	0.33174	4906	dermatan sulfate epimerase like [Source:HGNC Symbol;Acc:HGNC:18144]
XM_005257059.4	None	0.33588	4793	None
XM_005257166.2	ZNF652	0.33662	1709	zinc finger protein 652 [Source:HGNC Symbol;Acc:HGNC:29147]
NM_001284259.1	KIF20B	0.35501	1898	kinesin family member 20B [Source:HGNC Symbol;Acc:HGNC:7212]
NM_024667.2	VPS37B	0.36213	1359	VPS37B, ESCRT-I subunit [Source:HGNC Symbol;Acc:HGNC:25754]
NM_001330451.1	None	0.4174	3665	None
XM_005266652.3	RNF152	0.42304	4425	ring finger protein 152 [Source:HGNC Symbol;Acc:HGNC:26811]
XM_017015896.1	None	0.42373	4824	None
NM_003239.4	None	0.42974	756	None
XM_006710606.3	ZFP69	0.43046	2656	ZFP69 zinc finger protein [Source:HGNC Symbol;Acc:HGNC:24708]
XM_017001079.1	CYB561D1	0.44004	1233	cytochrome b561 family member D1 [Source:HGNC Symbol;Acc:HGNC:26804]
XM_005270002.3	SHTN1	0.44787	1637	shootin 1 [Source:HGNC Symbol;Acc:HGNC:29319]
NM_013943.2	CLIC4	0.45665	3981	chloride intracellular channel 4 [Source:HGNC Symbol;Acc:HGNC:13518]
XM_006711194.3	None	0.45756	2465	None
NM_017582.6	UBE2Q1	0.48058	3499	ubiquitin conjugating enzyme E2 Q1 [Source:HGNC Symbol;Acc:HGNC:15698]
XM_017022982.1	ZFPM1	0.48872	4043	zinc finger protein, FOG family member 1 [Source:HGNC Symbol;Acc:HGNC:19762]
NM_198849.2	SIAH3	0.48886	2346	siah E3 ubiquitin protein ligase family member 3 [Source:HGNC Symbol;Acc:HGNC:30553]
NM_004962.4	None	0.49155	4930	None
NM_178570.2	RTN4RL2	0.49612	3827	reticulon 4 receptor like 2 [Source:HGNC Symbol;Acc:HGNC:23053]
NM_001164595.1	PDZRN4	0.52247	4934	PDZ domain containing ring finger 4 [Source:HGNC Symbol;Acc:HGNC:30552]
XM_017026651.1	ZNF615	0.54744	3838	zinc finger protein 615 [Source:HGNC Symbol;Acc:HGNC:24740]
XM_017019269.1	ITPR2	0.55972	4753	inositol 1,4,5-trisphosphate receptor type 2 [Source:HGNC Symbol;Acc:HGNC:6181]
XM_017020385.1	KLF12	0.57774	4924	Kruppel like factor 12 [Source:HGNC Symbol;Acc:HGNC:6346]
NM_001164715.1	ZNF605	0.58165	2149	zinc finger protein 605 [Source:HGNC Symbol;Acc:HGNC:28068]
XM_011521879.2	RORA	0.59023	4651	RAR related orphan receptor A [Source:HGNC Symbol;Acc:HGNC:10258]
XM_017018178.1	SPTBN2	0.59775	4242	spectrin beta, non-erythrocytic 2 [Source:HGNC Symbol;Acc:HGNC:11276]
XM_005252694.3	INSYN2	0.6003	4311	inhibitory synaptic factor 2A [Source:HGNC Symbol;Acc:HGNC:33859]
XR_001747268.1	RHOBTB1	0.601	1491	Rho related BTB domain containing 1 [Source:HGNC Symbol;Acc:HGNC:18738]
XR_001746996.1	None	0.60897	1227	None
NM_024769.3	CLMP	0.62164	4422	CXADR like membrane protein [Source:HGNC Symbol;Acc:HGNC:24039]
NM_004075.4	CRY1	0.62184	3574	cryptochrome circadian regulator 1 [Source:HGNC Symbol;Acc:HGNC:2384]
NM_144985.3	CDH24	0.64112	967	cadherin 24 [Source:HGNC Symbol;Acc:HGNC:14265]
NM_032918.2	RERG	0.65564	4508	RAS like estrogen regulated growth inhibitor [Source:HGNC Symbol;Acc:HGNC:15980]
XM_011539944.2	SLF2	0.65606	3309	SMC5-SMC6 complex localization factor 2 [Source:HGNC Symbol;Acc:HGNC:17814]
XR_245720.3	TEP1	0.67882	1529	telomerase associated protein 1 [Source:HGNC Symbol;Acc:HGNC:11726]
XM_017001361.1	ATP1A1	0.68311	4504	ATPase Na+/K+ transporting subunit alpha 1 [Source:HGNC Symbol;Acc:HGNC:799]
NM_001010926.3	HES5	0.71275	3861	hes family bHLH transcription factor 5 [Source:HGNC Symbol;Acc:HGNC:19764]
NM_004852.2	ONECUT2	0.72302	3124	one cut homeobox 2 [Source:HGNC Symbol;Acc:HGNC:8139]
NM_001042724.1	NECTIN2	0.734	1358	nectin cell adhesion molecule 2 [Source:HGNC Symbol;Acc:HGNC:9707]
NM_001684.4	ATP2B4	0.75621	3935	ATPase plasma membrane Ca2+ transporting 4 [Source:HGNC Symbol;Acc:HGNC:817]
NR_134980.1	COL11A1	0.77535	4923	collagen type XI alpha 1 chain [Source:HGNC Symbol;Acc:HGNC:2186]
XM_011540630.2	IFFO2	0.78165	4726	intermediate filament family orphan 2 [Source:HGNC Symbol;Acc:HGNC:27006]
XM_017020146.1	HRK	0.80691	4713	harakiri, BCL2 interacting protein [Source:HGNC Symbol;Acc:HGNC:5185]
NM_015430.3	PAMR1	0.81147	4936	peptidase domain containing associated with muscle regeneration 1 [Source:HGNC Symbol;Acc:HGNC:24554]
NM_005609.3	None	0.81777	3632	None
XM_017021670.1	DPF3	0.84188	4412	double PHD fingers 3 [Source:HGNC Symbol;Acc:HGNC:17427]
NM_000964.3	RARA	0.85644	4232	retinoic acid receptor alpha [Source:HGNC Symbol;Acc:HGNC:9864]
XM_006711210.2	ETV3	0.86248	4887	ETS variant 3 [Source:HGNC Symbol;Acc:HGNC:3492]
XM_011510158.2	None	0.86613	4002	None
XM_006711829.3	OBSCN	0.89713	1392	obscurin, cytoskeletal calmodulin and titin-interacting RhoGEF [Source:HGNC Symbol;Acc:HGNC:15719]
XM_011537242.1	STON2	0.89935	4711	stonin 2 [Source:HGNC Symbol;Acc:HGNC:30652]
NM_007129.3	ZIC2	0.91609	4367	Zic family member 2 [Source:HGNC Symbol;Acc:HGNC:12873]
NM_153456.3	HS6ST3	0.91754	4474	heparan sulfate 6-O-sulfotransferase 3 [Source:HGNC Symbol;Acc:HGNC:19134]
NM_005986.2	SOX1	0.92227	4050	SRY-box 1 [Source:HGNC Symbol;Acc:HGNC:11189]
XM_011542787.2	None	0.92247	4825	None
XM_017025523.1	CDH7	0.92323	4853	cadherin 7 [Source:HGNC Symbol;Acc:HGNC:1766]
NM_001330195.1	None	0.93796	4886	None
XM_017015927.1	None	0.93995	3969	None
NM_003246.3	THBS1	0.94993	4952	thrombospondin 1 [Source:HGNC Symbol;Acc:HGNC:11785]
NM_005962.4	MXI1	0.95055	4659	MAX interactor 1, dimerization protein [Source:HGNC Symbol;Acc:HGNC:7534]
NM_173567.4	EPHX4	0.95755	2379	epoxide hydrolase 4 [Source:HGNC Symbol;Acc:HGNC:23758]
NM_001099652.1	GPR137C	0.96041	552	G protein-coupled receptor 137C [Source:HGNC Symbol;Acc:HGNC:25445]
XM_011542856.2	OPCML	0.96275	4921	opioid binding protein/cell adhesion molecule like [Source:HGNC Symbol;Acc:HGNC:8143]
XM_005254228.3	ITGA11	0.96583	4824	integrin subunit alpha 11 [Source:HGNC Symbol;Acc:HGNC:6136]
XM_017026530.1	ZC3H4	0.96777	1341	zinc finger CCCH-type containing 4 [Source:HGNC Symbol;Acc:HGNC:17808]
XM_011525552.2	MED13	0.97984	4837	mediator complex subunit 13 [Source:HGNC Symbol;Acc:HGNC:22474]
XR_935878.2	None	0.98304	759	None
NM_001318740.1	DCUN1D5	0.98367	4864	defective in cullin neddylation 1 domain containing 5 [Source:HGNC Symbol;Acc:HGNC:28409]
NM_172163.2	KCNQ4	0.98449	4433	potassium voltage-gated channel subfamily Q member 4 [Source:HGNC Symbol;Acc:HGNC:6298]
NM_015072.4	TTLL5	0.98585	671	tubulin tyrosine ligase like 5 [Source:HGNC Symbol;Acc:HGNC:19963]
NM_015995.3	KLF13	0.98843	4814	Kruppel like factor 13 [Source:HGNC Symbol;Acc:HGNC:13672]
XM_017020305.1	FRY	0.98845	3728	FRY microtubule binding protein [Source:HGNC Symbol;Acc:HGNC:20367]
NM_019849.2	SLC7A10	0.98854	4083	solute carrier family 7 member 10 [Source:HGNC Symbol;Acc:HGNC:11058]
XM_017000604.1	EPB41	0.98874	4811	erythrocyte membrane protein band 4.1 [Source:HGNC Symbol;Acc:HGNC:3377]
NM_001011713.2	NAA30	0.98892	4907	N(alpha)-acetyltransferase 30, NatC catalytic subunit [Source:HGNC Symbol;Acc:HGNC:19844]
XM_017000194.1	CSMD2	0.98893	1017	CUB and Sushi multiple domains 2 [Source:HGNC Symbol;Acc:HGNC:19290]
XM_005271291.3	LMO4	0.98972	4858	LIM domain only 4 [Source:HGNC Symbol;Acc:HGNC:6644]
NM_001282238.1	BCL11B	0.98997	4155	B cell CLL/lymphoma 11B [Source:HGNC Symbol;Acc:HGNC:13222]
XM_011525729.2	TMEM200C	0.99047	4641	transmembrane protein 200C [Source:HGNC Symbol;Acc:HGNC:37208]
NM_006599.3	NFAT5	0.99055	4104	nuclear factor of activated T cells 5 [Source:HGNC Symbol;Acc:HGNC:7774]
NM_152485.3	C1orf74	0.99068	1046	chromosome 1 open reading frame 74 [Source:HGNC Symbol;Acc:HGNC:26319]
NM_001130089.1	KARS	0.99105	4565	lysyl-tRNA synthetase [Source:HGNC Symbol;Acc:HGNC:6215]
XM_005256139.3	IRX3	0.99117	4095	iroquois homeobox 3 [Source:HGNC Symbol;Acc:HGNC:14360]
NR_027265.1	GLG1	0.99195	2499	golgi glycoprotein 1 [Source:HGNC Symbol;Acc:HGNC:4316]
XM_011536641.2	KIF26A	0.99225	791	kinesin family member 26A [Source:HGNC Symbol;Acc:HGNC:20226]
NM_015557.2	CHD5	0.99251	744	chromodomain helicase DNA binding protein 5 [Source:HGNC Symbol;Acc:HGNC:16816]
NM_001145176.1	SHISA7	0.99278	3785	shisa family member 7 [Source:HGNC Symbol;Acc:HGNC:35409]
XM_017001122.1	HSPG2	0.99292	4676	heparan sulfate proteoglycan 2 [Source:HGNC Symbol;Acc:HGNC:5273]
XM_017001377.1	ROR1	0.99306	4381	receptor tyrosine kinase like orphan receptor 1 [Source:HGNC Symbol;Acc:HGNC:10256]
XM_011544192.2	TRIM67	0.9934	4182	tripartite motif containing 67 [Source:HGNC Symbol;Acc:HGNC:31859]
NM_001080417.2	None	0.9938	2439	None
XM_017026316.1	ZNF548	0.99402	2758	zinc finger protein 548 [Source:HGNC Symbol;Acc:HGNC:26561]
XM_005271139.3	ZFP69B	0.99403	3715	ZFP69 zinc finger protein B [Source:HGNC Symbol;Acc:HGNC:28053]
NR_024113.1	C1orf52	0.9942	4472	chromosome 1 open reading frame 52 [Source:HGNC Symbol;Acc:HGNC:24871]
XR_944484.2	XPOT	0.99482	4124	exportin for tRNA [Source:HGNC Symbol;Acc:HGNC:12826]
NM_033119.4	NKD1	0.9949	4944	naked cuticle homolog 1 [Source:HGNC Symbol;Acc:HGNC:17045]
NM_020699.3	None	0.99491	3996	None
NM_005708.4	None	0.99496	4244	None
XM_017022173.1	SKOR1	0.99498	4806	SKI family transcriptional corepressor 1 [Source:HGNC Symbol;Acc:HGNC:21326]
XM_017016070.1	MYOF	0.99502	2317	myoferlin [Source:HGNC Symbol;Acc:HGNC:3656]
XR_429827.3	ACAP1	0.99509	4571	ArfGAP with coiled-coil, ankyrin repeat and PH domains 1 [Source:HGNC Symbol;Acc:HGNC:16467]
XM_017000417.1	FAM78B	0.99533	4761	family with sequence similarity 78 member B [Source:HGNC Symbol;Acc:HGNC:13495]
XM_017027247.1	ZNF146	0.99619	1118	zinc finger protein 146 [Source:HGNC Symbol;Acc:HGNC:12931]
XM_011527921.2	CPAMD8	0.99622	2993	C3 and PZP like, alpha-2-macroglobulin domain containing 8 [Source:HGNC Symbol;Acc:HGNC:23228]
XM_017002050.1	PRDM16	0.99645	652	PR/SET domain 16 [Source:HGNC Symbol;Acc:HGNC:14000]
NM_002661.4	PLCG2	0.99648	573	phospholipase C gamma 2 [Source:HGNC Symbol;Acc:HGNC:9066]
NM_001796.4	CDH8	0.99651	4531	cadherin 8 [Source:HGNC Symbol;Acc:HGNC:1767]
XM_017002251.1	CACNA1E	0.9966	4743	calcium voltage-gated channel subunit alpha1 E [Source:HGNC Symbol;Acc:HGNC:1392]
NM_178568.3	RTN4RL1	0.99676	4648	reticulon 4 receptor like 1 [Source:HGNC Symbol;Acc:HGNC:21329]
NM_003737.3	DCHS1	0.99678	4691	dachsous cadherin-related 1 [Source:HGNC Symbol;Acc:HGNC:13681]
NM_015177.1	DTX4	0.99694	3805	deltex E3 ubiquitin ligase 4 [Source:HGNC Symbol;Acc:HGNC:29151]
XM_005258178.3	LPIN2	0.99715	4887	lipin 2 [Source:HGNC Symbol;Acc:HGNC:14450]
XM_017019304.1	LRP6	0.99716	4556	LDL receptor related protein 6 [Source:HGNC Symbol;Acc:HGNC:6698]
XM_017000115.1	None	0.99738	1809	None
XM_005253351.3	GRIN2B	0.99742	4476	glutamate ionotropic receptor NMDA type subunit 2B [Source:HGNC Symbol;Acc:HGNC:4586]
NM_007191.4	WIF1	0.99749	4815	WNT inhibitory factor 1 [Source:HGNC Symbol;Acc:HGNC:18081]
XM_017027239.1	ZNF121	0.99809	2173	zinc finger protein 121 [Source:HGNC Symbol;Acc:HGNC:12904]
XM_011528055.2	PDE4A	0.99815	2195	phosphodiesterase 4A [Source:HGNC Symbol;Acc:HGNC:8780]
NM_020841.4	OSBPL8	0.99834	2324	oxysterol binding protein like 8 [Source:HGNC Symbol;Acc:HGNC:16396]
XM_006711474.3	PTPRC	0.99841	4849	protein tyrosine phosphatase, receptor type C [Source:HGNC Symbol;Acc:HGNC:9666]
NM_006243.3	PPP2R5A	0.99847	4691	protein phosphatase 2 regulatory subunit B'alpha [Source:HGNC Symbol;Acc:HGNC:9309]
XR_931874.2	STARD9	0.99852	3592	StAR related lipid transfer domain containing 9 [Source:HGNC Symbol;Acc:HGNC:19162]
NM_003061.2	SLIT1	0.99859	4889	slit guidance ligand 1 [Source:HGNC Symbol;Acc:HGNC:11085]
XM_005257642.3	PCGF2	0.99902	1215	polycomb group ring finger 2 [Source:HGNC Symbol;Acc:HGNC:12929]
XM_005259412.4	ZNF235	0.99915	1549	zinc finger protein 235 [Source:HGNC Symbol;Acc:HGNC:12866]
NM_002867.3	RAB3B	0.99923	3187	RAB3B, member RAS oncogene family [Source:HGNC Symbol;Acc:HGNC:9778]
XM_017026608.1	GPR4	0.99933	2214	G protein-coupled receptor 4 [Source:HGNC Symbol;Acc:HGNC:4497]
NM_001142864.3	PIEZO1	0.9994	2922	piezo type mechanosensitive ion channel component 1 [Source:HGNC Symbol;Acc:HGNC:28993]
NM_004736.3	XPR1	0.99963	4355	xenotropic and polytropic retrovirus receptor 1 [Source:HGNC Symbol;Acc:HGNC:12827]
XM_017027052.1	None	0.99969	824	None
NM_006544.3	EXOC5	0.99971	1669	exocyst complex component 5 [Source:HGNC Symbol;Acc:HGNC:10696]
XR_001747814.1	FNBP4	0.99972	3693	formin binding protein 4 [Source:HGNC Symbol;Acc:HGNC:19752]
NM_001204080.1	ANKS1B	1	4584	ankyrin repeat and sterile alpha motif domain containing 1B [Source:HGNC Symbol;Acc:HGNC:24600]
NM_001271507.1	CCDC177	1	4297	coiled-coil domain containing 177 [Source:HGNC Symbol;Acc:HGNC:23243]
NM_001329140.1	None	1	1694	None
NM_001330533.1	ZNF423	1	3404	zinc finger protein 423 [Source:HGNC Symbol;Acc:HGNC:16762]
NM_001466.3	FZD2	1	3909	frizzled class receptor 2 [Source:HGNC Symbol;Acc:HGNC:4040]
NM_002928.3	RGS16	1	4702	regulator of G protein signaling 16 [Source:HGNC Symbol;Acc:HGNC:9997]
NM_004857.3	AKAP5	1	1717	A-kinase anchoring protein 5 [Source:HGNC Symbol;Acc:HGNC:375]
NM_004995.3	MMP14	1	1485	matrix metallopeptidase 14 [Source:HGNC Symbol;Acc:HGNC:7160]
NM_006108.3	SPON1	1	4904	spondin 1 [Source:HGNC Symbol;Acc:HGNC:11252]
NM_006938.3	SNRPD1	1	3523	small nuclear ribonucleoprotein D1 polypeptide [Source:HGNC Symbol;Acc:HGNC:11158]
NM_019074.3	DLL4	1	4926	delta like canonical Notch ligand 4 [Source:HGNC Symbol;Acc:HGNC:2910]
NM_021205.5	RHOU	1	4722	ras homolog family member U [Source:HGNC Symbol;Acc:HGNC:17794]
NM_021800.2	DNAJC12	1	3967	DnaJ heat shock protein family (Hsp40) member C12 [Source:HGNC Symbol;Acc:HGNC:28908]
NM_032812.8	PLXDC2	1	4809	plexin domain containing 2 [Source:HGNC Symbol;Acc:HGNC:21013]
NM_033132.3	ZIC5	1	4950	Zic family member 5 [Source:HGNC Symbol;Acc:HGNC:20322]
NM_153810.4	CACUL1	1	3325	CDK2 associated cullin domain 1 [Source:HGNC Symbol;Acc:HGNC:23727]
NM_174937.3	TCERG1L	1	4774	transcription elongation regulator 1 like [Source:HGNC Symbol;Acc:HGNC:23533]
NM_207370.3	None	1	2973	None
NM_213598.3	ZNF543	1	3842	zinc finger protein 543 [Source:HGNC Symbol;Acc:HGNC:25281]
XM_006710630.3	KCND3	1	600	potassium voltage-gated channel subfamily D member 3 [Source:HGNC Symbol;Acc:HGNC:6239]
XM_006711388.3	PRRX1	1	4891	paired related homeobox 1 [Source:HGNC Symbol;Acc:HGNC:9142]
XM_006717925.3	ZMIZ1	1	846	zinc finger MIZ-type containing 1 [Source:HGNC Symbol;Acc:HGNC:16493]
XM_006719114.3	ARNTL2	1	4811	aryl hydrocarbon receptor nuclear translocator like 2 [Source:HGNC Symbol;Acc:HGNC:18984]
XM_011536525.2	MDGA2	1	4727	MAM domain containing glycosylphosphatidylinositol anchor 2 [Source:HGNC Symbol;Acc:HGNC:19835]
XM_011536849.2	KLHL28	1	1320	kelch like family member 28 [Source:HGNC Symbol;Acc:HGNC:19741]
XM_017018079.1	LRRC4C	1	4229	leucine rich repeat containing 4C [Source:HGNC Symbol;Acc:HGNC:29317]
XM_017019046.1	MON2	1	713	MON2 homolog, regulator of endosome-to-Golgi trafficking [Source:HGNC Symbol;Acc:HGNC:29177]
XM_017019421.1	PDE3A	1	4938	phosphodiesterase 3A [Source:HGNC Symbol;Acc:HGNC:8778]
XM_017023733.1	CMIP	1	4620	c-Maf inducing protein [Source:HGNC Symbol;Acc:HGNC:24319]
XM_017024899.1	BAHCC1	1	4860	BAH domain and coiled-coil containing 1 [Source:HGNC Symbol;Acc:HGNC:29279]
XR_001753757.1	ZNF154	1	3338	zinc finger protein 154 [Source:HGNC Symbol;Acc:HGNC:12939]

### Sheet: top DE genes
initial_alias	Gene name	Haygood LRT P-val	Promoter Length (bp)	description
NM_000809.3	GABRA4	0.000356388	4564	gamma-aminobutyric acid type A receptor alpha4 subunit [Source:HGNC Symbol;Acc:HGNC:4078]
NM_001896.2	CSNK2A2	0.000622746	4379	casein kinase 2 alpha 2 [Source:HGNC Symbol;Acc:HGNC:2459]
NM_001098511.2	KIF2A	0.0131754	4870	kinesin family member 2A [Source:HGNC Symbol;Acc:HGNC:6318]
NM_001079559.2	HNRNPUL2	0.0193161	634	heterogeneous nuclear ribonucleoprotein U like 2 [Source:HGNC Symbol;Acc:HGNC:25451]
NM_173491.3	LSM11	0.0347211	2213	LSM11, U7 small nuclear RNA associated [Source:HGNC Symbol;Acc:HGNC:30860]
NM_015430.3	PAMR1	0.0357028	2454	peptidase domain containing associated with muscle regeneration 1 [Source:HGNC Symbol;Acc:HGNC:24554]
NM_152679.3	SLC10A4	0.0389799	4250	solute carrier family 10 member 4 [Source:HGNC Symbol;Acc:HGNC:22980]
NM_000387.5	SLC25A20	0.0452299	610	solute carrier family 25 member 20 [Source:HGNC Symbol;Acc:HGNC:1421]
NM_018138.4	TBCCD1	0.047444	2639	TBCC domain containing 1 [Source:HGNC Symbol;Acc:HGNC:25546]
NM_080627.3	SOGA1	0.0479043	4711	suppressor of glucose, autophagy associated 1 [Source:HGNC Symbol;Acc:HGNC:16111]
NM_001080497.2	MEGF9	0.0567285	4864	multiple EGF like domains 9 [Source:HGNC Symbol;Acc:HGNC:3234]
NM_002807.3	PSMD1	0.0933046	4862	proteasome 26S subunit, non-ATPase 1 [Source:HGNC Symbol;Acc:HGNC:9554]
NM_001278344.1	ACTN2	0.105003	1989	actinin alpha 2 [Source:HGNC Symbol;Acc:HGNC:164]
NM_021916.3	ZNF70	0.114789	582	zinc finger protein 70 [Source:HGNC Symbol;Acc:HGNC:13140]
NM_001286366.1	MAP7D1	0.122544	4677	MAP7 domain containing 1 [Source:HGNC Symbol;Acc:HGNC:25514]
NM_001136156.1	ZNF507	0.125283	4508	zinc finger protein 507 [Source:HGNC Symbol;Acc:HGNC:23783]
NM_018085.4	IPO9	0.135034	1940	importin 9 [Source:HGNC Symbol;Acc:HGNC:19425]
NM_018425.3	PI4K2A	0.140512	2851	phosphatidylinositol 4-kinase type 2 alpha [Source:HGNC Symbol;Acc:HGNC:30031]
NM_152686.3	DNAJC18	0.147056	3391	DnaJ heat shock protein family (Hsp40) member C18 [Source:HGNC Symbol;Acc:HGNC:28429]
NM_019071.2	ING3	0.153318	4926	inhibitor of growth family member 3 [Source:HGNC Symbol;Acc:HGNC:14587]
NM_013286.4	RBM15B	0.169074	1776	RNA binding motif protein 15B [Source:HGNC Symbol;Acc:HGNC:24303]
NM_006816.2	LMAN2	0.173062	4640	lectin, mannose binding 2 [Source:HGNC Symbol;Acc:HGNC:16986]
NM_001795.4	CDH5	0.180048	1641	cadherin 5 [Source:HGNC Symbol;Acc:HGNC:1764]
NM_001204087.1	KCNN3	0.188365	4855	potassium calcium-activated channel subfamily N member 3 [Source:HGNC Symbol;Acc:HGNC:6292]
NM_003692.4	TMEFF1	0.1893	2569	transmembrane protein with EGF like and two follistatin like domains 1 [Source:HGNC Symbol;Acc:HGNC:11866]
NM_015904.3	EIF5B	0.192525	970	eukaryotic translation initiation factor 5B [Source:HGNC Symbol;Acc:HGNC:30793]
NM_015688.1	FAM184B	0.198875	4842	family with sequence similarity 184 member B [Source:HGNC Symbol;Acc:HGNC:29235]
NM_001144877.2	SCAI	0.237347	2941	suppressor of cancer cell invasion [Source:HGNC Symbol;Acc:HGNC:26709]
NM_015964.3	TPPP3	0.23877	880	tubulin polymerization promoting protein family member 3 [Source:HGNC Symbol;Acc:HGNC:24162]
NM_005941.4	MMP16	0.254735	4915	matrix metallopeptidase 16 [Source:HGNC Symbol;Acc:HGNC:7162]
NM_007046.3	EMILIN1	0.258262	4873	elastin microfibril interfacer 1 [Source:HGNC Symbol;Acc:HGNC:19880]
NM_203434.2	IER5L	0.267978	4973	immediate early response 5 like [Source:HGNC Symbol;Acc:HGNC:23679]
NM_005762.2	TRIM28	0.282787	1083	tripartite motif containing 28 [Source:HGNC Symbol;Acc:HGNC:16384]
NM_178011.4	LRRTM3	0.285141	4865	leucine rich repeat transmembrane neuronal 3 [Source:HGNC Symbol;Acc:HGNC:19410]
NM_013271.4	PCSK1N	0.304865	2785	proprotein convertase subtilisin/kexin type 1 inhibitor [Source:HGNC Symbol;Acc:HGNC:17301]
NM_002253.2	KDR	0.321129	3150	kinase insert domain receptor [Source:HGNC Symbol;Acc:HGNC:6307]
NM_000775.3	CYP2J2	0.397421	4618	cytochrome P450 family 2 subfamily J member 2 [Source:HGNC Symbol;Acc:HGNC:2634]
NM_017754.3	UHRF1BP1	0.39824	3623	UHRF1 binding protein 1 [Source:HGNC Symbol;Acc:HGNC:21216]
NM_015557.2	CHD5	0.427266	4013	chromodomain helicase DNA binding protein 5 [Source:HGNC Symbol;Acc:HGNC:16816]
NM_000067.2	CA2	0.430749	806	carbonic anhydrase 2 [Source:HGNC Symbol;Acc:HGNC:1373]
NM_006933.6	SLC5A3	0.431476	4711	solute carrier family 5 member 3 [Source:HGNC Symbol;Acc:HGNC:11038]
NM_005933.3	KMT2A	0.446855	4048	lysine methyltransferase 2A [Source:HGNC Symbol;Acc:HGNC:7132]
NM_004852.2	ONECUT2	0.462954	4502	one cut homeobox 2 [Source:HGNC Symbol;Acc:HGNC:8139]
NM_013943.2	CLIC4	0.464069	4028	chloride intracellular channel 4 [Source:HGNC Symbol;Acc:HGNC:13518]
NM_005339.4	UBE2K	0.480075	3400	ubiquitin conjugating enzyme E2 K [Source:HGNC Symbol;Acc:HGNC:4914]
NM_017582.6	UBE2Q1	0.485124	3847	ubiquitin conjugating enzyme E2 Q1 [Source:HGNC Symbol;Acc:HGNC:15698]
NM_178570.2	RTN4RL2	0.492794	3839	reticulon 4 receptor like 2 [Source:HGNC Symbol;Acc:HGNC:23053]
NM_015475.4	FAM98A	0.504221	1191	family with sequence similarity 98 member A [Source:HGNC Symbol;Acc:HGNC:24520]
NM_022078.2	GPATCH3	0.50655	1323	G-patch domain containing 3 [Source:HGNC Symbol;Acc:HGNC:25720]
NM_001042353.2	FAM110A	0.506762	4011	family with sequence similarity 110 member A [Source:HGNC Symbol;Acc:HGNC:16188]
NM_004235.5	KLF4	0.507689	3732	Kruppel like factor 4 [Source:HGNC Symbol;Acc:HGNC:6348]
NM_004463.2	FGD1	0.531398	3904	FYVE, RhoGEF and PH domain containing 1 [Source:HGNC Symbol;Acc:HGNC:3663]
NM_014892.4	SCAF8	0.556085	1547	SR-related CTD associated factor 8 [Source:HGNC Symbol;Acc:HGNC:20959]
NM_001164715.1	ZNF605	0.575561	2149	zinc finger protein 605 [Source:HGNC Symbol;Acc:HGNC:28068]
NM_001034850.2	RETREG1	0.580101	4439	reticulophagy regulator 1 [Source:HGNC Symbol;Acc:HGNC:25964]
NM_001001330.2	REEP3	0.580461	4814	receptor accessory protein 3 [Source:HGNC Symbol;Acc:HGNC:23711]
NM_018439.3	IMPACT	0.589197	3891	impact RWD domain protein [Source:HGNC Symbol;Acc:HGNC:20387]
NM_018394.3	ABHD10	0.604268	2286	abhydrolase domain containing 10 [Source:HGNC Symbol;Acc:HGNC:25656]
NM_004124.2	GMFB	0.608517	3228	glia maturation factor beta [Source:HGNC Symbol;Acc:HGNC:4373]
NM_001996.3	FBLN1	0.618049	1660	fibulin 1 [Source:HGNC Symbol;Acc:HGNC:3600]
NM_015879.2	ST8SIA3	0.651765	4652	ST8 alpha-N-acetyl-neuraminide alpha-2,8-sialyltransferase 3 [Source:HGNC Symbol;Acc:HGNC:14269]
NM_080552.2	SLC32A1	0.653603	4902	solute carrier family 32 member 1 [Source:HGNC Symbol;Acc:HGNC:11018]
NM_001007544.3	RHEX	0.678589	4729	regulator of hemoglobinization and erythroid cell expansion [Source:HGNC Symbol;Acc:HGNC:25341]
NM_003344.3	UBE2H	0.685785	3187	ubiquitin conjugating enzyme E2 H [Source:HGNC Symbol;Acc:HGNC:12484]
NM_004343.3	CALR	0.687838	3803	calreticulin [Source:HGNC Symbol;Acc:HGNC:1455]
NM_015484.4	SYF2	0.753429	1762	SYF2 pre-mRNA splicing factor [Source:HGNC Symbol;Acc:HGNC:19824]
NM_024667.2	VPS37B	0.755497	1628	VPS37B, ESCRT-I subunit [Source:HGNC Symbol;Acc:HGNC:25754]
NM_001161576.2	SAMD4A	0.782339	4894	sterile alpha motif domain containing 4A [Source:HGNC Symbol;Acc:HGNC:23023]
NM_002221.3	ITPKB	0.78557	4471	inositol-trisphosphate 3-kinase B [Source:HGNC Symbol;Acc:HGNC:6179]
NM_006772.2	SYNGAP1	0.800484	1732	synaptic Ras GTPase activating protein 1 [Source:HGNC Symbol;Acc:HGNC:11497]
NM_001014840.1	CUTA	0.801423	1732	cutA divalent cation tolerance homolog [Source:HGNC Symbol;Acc:HGNC:21101]
NM_005822.3	RCAN2	0.803196	4940	regulator of calcineurin 2 [Source:HGNC Symbol;Acc:HGNC:3041]
NM_003246.3	THBS1	0.809649	4952	thrombospondin 1 [Source:HGNC Symbol;Acc:HGNC:11785]
NM_004556.2	NFKBIE	0.816442	4052	NFKB inhibitor epsilon [Source:HGNC Symbol;Acc:HGNC:7799]
NM_005618.3	DLL1	0.81979	4161	delta like canonical Notch ligand 1 [Source:HGNC Symbol;Acc:HGNC:2908]
NM_001684.4	ATP2B4	0.832071	3935	ATPase plasma membrane Ca2+ transporting 4 [Source:HGNC Symbol;Acc:HGNC:817]
NM_174902.3	LDLRAD3	0.833383	4666	low density lipoprotein receptor class A domain containing 3 [Source:HGNC Symbol;Acc:HGNC:27046]
NM_014379.3	KCNV1	0.8352	4931	potassium voltage-gated channel modifier subfamily V member 1 [Source:HGNC Symbol;Acc:HGNC:18861]
NM_016533.5	NINJ2	0.880407	4738	ninjurin 2 [Source:HGNC Symbol;Acc:HGNC:7825]
NM_016032.3	ZDHHC9	0.884269	2650	zinc finger DHHC-type containing 9 [Source:HGNC Symbol;Acc:HGNC:18475]
NM_015420.6	DCAF13	0.884812	1149	DDB1 and CUL4 associated factor 13 [Source:HGNC Symbol;Acc:HGNC:24535]
NM_001278196.1	ZBTB18	0.887504	1257	zinc finger and BTB domain containing 18 [Source:HGNC Symbol;Acc:HGNC:13030]
NM_002428.3	MMP15	0.901542	3861	matrix metallopeptidase 15 [Source:HGNC Symbol;Acc:HGNC:7161]
NM_015103.2	PLXND1	0.901627	4331	plexin D1 [Source:HGNC Symbol;Acc:HGNC:9107]
NM_206852.2	RTN1	0.904297	4849	reticulon 1 [Source:HGNC Symbol;Acc:HGNC:10467]
NM_024761.4	MOB3B	0.916884	4843	MOB kinase activator 3B [Source:HGNC Symbol;Acc:HGNC:23825]
NM_003352.4	SUMO1	0.922781	1165	small ubiquitin-like modifier 1 [Source:HGNC Symbol;Acc:HGNC:12502]
NM_001077693.3	ECSCR	0.931814	919	endothelial cell surface expressed chemotaxis and apoptosis regulator [Source:HGNC Symbol;Acc:HGNC:35454]
NM_173611.3	FAM98B	0.946829	1592	family with sequence similarity 98 member B [Source:HGNC Symbol;Acc:HGNC:26773]
NM_015138.4	RTF1	0.953123	853	RTF1 homolog, Paf1/RNA polymerase II complex component [Source:HGNC Symbol;Acc:HGNC:28996]
NM_001145512.1	NFIA	0.959052	4096	nuclear factor I A [Source:HGNC Symbol;Acc:HGNC:7784]
NM_198475.2	FAM171A2	0.961023	4268	family with sequence similarity 171 member A2 [Source:HGNC Symbol;Acc:HGNC:30480]
NM_032246.4	MEX3B	0.974933	4470	mex-3 RNA binding family member B [Source:HGNC Symbol;Acc:HGNC:25297]
NM_177424.2	STX12	0.976793	4899	syntaxin 12 [Source:HGNC Symbol;Acc:HGNC:11430]
NM_001109662.3	HECTD4	0.979388	3745	HECT domain E3 ubiquitin protein ligase 4 [Source:HGNC Symbol;Acc:HGNC:26611]
NM_022080.2	NAPB	0.980831	3806	NSF attachment protein beta [Source:HGNC Symbol;Acc:HGNC:15751]
NM_000439.4	PCSK1	0.982304	4909	proprotein convertase subtilisin/kexin type 1 [Source:HGNC Symbol;Acc:HGNC:8743]
NM_014292.4	CBX6	0.983565	4321	chromobox 6 [Source:HGNC Symbol;Acc:HGNC:1556]
NM_019074.3	DLL4	0.986774	4926	delta like canonical Notch ligand 4 [Source:HGNC Symbol;Acc:HGNC:2910]
NM_014319.4	LEMD3	0.987851	3107	LEM domain containing 3 [Source:HGNC Symbol;Acc:HGNC:28887]
NM_001466.3	FZD2	0.987906	3894	frizzled class receptor 2 [Source:HGNC Symbol;Acc:HGNC:4040]
NM_006236.2	POU3F3	0.988161	885	POU class 3 homeobox 3 [Source:HGNC Symbol;Acc:HGNC:9216]
NM_001314007.1	DIAPH1	0.988838	1701	diaphanous related formin 1 [Source:HGNC Symbol;Acc:HGNC:2876]
NM_017735.4	TTC27	0.988851	4021	tetratricopeptide repeat domain 27 [Source:HGNC Symbol;Acc:HGNC:25986]
NM_005222.3	DLX6	0.98993	4835	distal-less homeobox 6 [Source:HGNC Symbol;Acc:HGNC:2919]
NM_014911.3	AAK1	0.991112	3840	AP2 associated kinase 1 [Source:HGNC Symbol;Acc:HGNC:19679]
NM_138370.2	PKDCC	0.991299	4544	protein kinase domain containing, cytoplasmic [Source:HGNC Symbol;Acc:HGNC:25123]
NM_020439.2	CAMK1G	0.992053	4929	calcium/calmodulin dependent protein kinase IG [Source:HGNC Symbol;Acc:HGNC:14585]
NM_001256455.1	ZBTB7B	0.992366	4065	zinc finger and BTB domain containing 7B [Source:HGNC Symbol;Acc:HGNC:18668]
NM_194286.3	SRRM4	0.99237	4836	serine/arginine repetitive matrix 4 [Source:HGNC Symbol;Acc:HGNC:29389]
NM_152924.4	ABHD2	0.993018	4851	abhydrolase domain containing 2 [Source:HGNC Symbol;Acc:HGNC:18717]
NM_001010926.3	HES5	0.993113	3563	hes family bHLH transcription factor 5 [Source:HGNC Symbol;Acc:HGNC:19764]
NM_019886.3	CHST7	0.993669	4457	carbohydrate sulfotransferase 7 [Source:HGNC Symbol;Acc:HGNC:13817]
NM_005715.2	UST	0.994018	3495	uronyl 2-sulfotransferase [Source:HGNC Symbol;Acc:HGNC:17223]
NM_022157.3	RRAGC	0.99418	1294	Ras related GTP binding C [Source:HGNC Symbol;Acc:HGNC:19902]
NM_003737.3	DCHS1	0.994258	4686	dachsous cadherin-related 1 [Source:HGNC Symbol;Acc:HGNC:13681]
NM_033129.3	SCRT2	0.99434	4932	scratch family transcriptional repressor 2 [Source:HGNC Symbol;Acc:HGNC:15952]
NM_173552.3	C3orf58	0.994402	4681	chromosome 3 open reading frame 58 [Source:HGNC Symbol;Acc:HGNC:28490]
NM_000232.4	SGCB	0.994403	4838	sarcoglycan beta [Source:HGNC Symbol;Acc:HGNC:10806]
NM_001134479.1	LRRC8D	0.994412	4831	leucine rich repeat containing 8 VRAC subunit D [Source:HGNC Symbol;Acc:HGNC:16992]
NM_031903.2	MRPL32	0.994553	4438	mitochondrial ribosomal protein L32 [Source:HGNC Symbol;Acc:HGNC:14035]
NM_004095.3	EIF4EBP1	0.994733	4187	eukaryotic translation initiation factor 4E binding protein 1 [Source:HGNC Symbol;Acc:HGNC:3288]
NM_194449.3	PHLPP1	0.994879	4707	PH domain and leucine rich repeat protein phosphatase 1 [Source:HGNC Symbol;Acc:HGNC:20610]
NM_032355.3	MON1A	0.994982	4209	MON1 homolog A, secretory trafficking associated [Source:HGNC Symbol;Acc:HGNC:28207]
NM_000137.2	FAH	0.995073	2513	fumarylacetoacetate hydrolase [Source:HGNC Symbol;Acc:HGNC:3579]
NM_153350.3	FBXL16	0.995477	3765	F-box and leucine rich repeat protein 16 [Source:HGNC Symbol;Acc:HGNC:14150]
NM_033119.4	NKD1	0.996226	4944	naked cuticle homolog 1 [Source:HGNC Symbol;Acc:HGNC:17045]
NM_012138.3	AATF	0.996794	4184	apoptosis antagonizing transcription factor [Source:HGNC Symbol;Acc:HGNC:19235]
NM_003165.3	STXBP1	0.997017	4590	syntaxin binding protein 1 [Source:HGNC Symbol;Acc:HGNC:11444]
NM_030771.1	CCDC34	0.997115	2666	coiled-coil domain containing 34 [Source:HGNC Symbol;Acc:HGNC:25079]
NM_000194.2	HPRT1	0.997119	3138	hypoxanthine phosphoribosyltransferase 1 [Source:HGNC Symbol;Acc:HGNC:5157]
NM_148923.3	CYB5A	0.997322	4029	cytochrome b5 type A [Source:HGNC Symbol;Acc:HGNC:2570]
NM_003061.2	SLIT1	0.997342	4889	slit guidance ligand 1 [Source:HGNC Symbol;Acc:HGNC:11085]
NM_001100420.1	C21orf91	0.99741	4626	chromosome 21 open reading frame 91 [Source:HGNC Symbol;Acc:HGNC:16459]
NM_015356.4	SCRIB	0.997428	906	scribbled planar cell polarity protein [Source:HGNC Symbol;Acc:HGNC:30377]
NM_002045.3	GAP43	0.997491	4507	growth associated protein 43 [Source:HGNC Symbol;Acc:HGNC:4140]
NM_153810.4	CACUL1	0.997553	2065	CDK2 associated cullin domain 1 [Source:HGNC Symbol;Acc:HGNC:23727]
NM_005962.4	MXI1	0.997824	1242	MAX interactor 1, dimerization protein [Source:HGNC Symbol;Acc:HGNC:7534]
NM_207299.1	PLPPR1	0.997935	4755	phospholipid phosphatase related 1 [Source:HGNC Symbol;Acc:HGNC:25993]
NM_032812.8	PLXDC2	0.998016	4582	plexin domain containing 2 [Source:HGNC Symbol;Acc:HGNC:21013]
NM_020122.4	KCMF1	0.9981	3926	potassium channel modulatory factor 1 [Source:HGNC Symbol;Acc:HGNC:20589]
NM_001318041.1	ZNF618	0.998111	4200	zinc finger protein 618 [Source:HGNC Symbol;Acc:HGNC:29416]
NM_001271507.1	CCDC177	0.998233	4297	coiled-coil domain containing 177 [Source:HGNC Symbol;Acc:HGNC:23243]
NM_001282238.1	BCL11B	0.998356	4159	B cell CLL/lymphoma 11B [Source:HGNC Symbol;Acc:HGNC:13222]
NM_005113.3	GOLGA5	0.998461	4673	golgin A5 [Source:HGNC Symbol;Acc:HGNC:4428]
NM_001145176.1	SHISA7	0.998486	3785	shisa family member 7 [Source:HGNC Symbol;Acc:HGNC:35409]
NM_024613.3	PLEKHF2	0.998565	1836	pleckstrin homology and FYVE domain containing 2 [Source:HGNC Symbol;Acc:HGNC:20757]
NM_001130929.1	STMP1	0.998926	1476	short transmembrane mitochondrial protein 1 [Source:HGNC Symbol;Acc:HGNC:41909]
NM_018696.2	ELAC1	0.99908	1350	elaC ribonuclease Z 1 [Source:HGNC Symbol;Acc:HGNC:14197]
NM_002867.3	RAB3B	0.999228	3211	RAB3B, member RAS oncogene family [Source:HGNC Symbol;Acc:HGNC:9778]
NM_002205.4	ITGA5	0.999245	518	integrin subunit alpha 5 [Source:HGNC Symbol;Acc:HGNC:6141]
NM_000266.3	NDP	1	1598	NDP, norrin cystine knot growth factor [Source:HGNC Symbol;Acc:HGNC:7678]
NM_000700.2	ANXA1	1	4893	annexin A1 [Source:HGNC Symbol;Acc:HGNC:533]
NM_001037666.2	CASTOR1	1	2281	cytosolic arginine sensor for mTORC1 subunit 1 [Source:HGNC Symbol;Acc:HGNC:34423]
NM_001122630.1	CDKN1C	1	1489	cyclin dependent kinase inhibitor 1C [Source:HGNC Symbol;Acc:HGNC:1786]
NM_001144990.1	NWD2	1	2735	NACHT and WD repeat domain containing 2 [Source:HGNC Symbol;Acc:HGNC:29229]
NM_001159.3	AOX1	1	1761	aldehyde oxidase 1 [Source:HGNC Symbol;Acc:HGNC:553]
NM_001271838.1	RSRC1	1	3489	arginine and serine rich coiled-coil 1 [Source:HGNC Symbol;Acc:HGNC:24152]
NM_001282958.1	EIF4E2	1	1601	eukaryotic translation initiation factor 4E family member 2 [Source:HGNC Symbol;Acc:HGNC:3293]
NM_001285439.1	RICTOR	1	4402	RPTOR independent companion of MTOR complex 2 [Source:HGNC Symbol;Acc:HGNC:28611]
NM_001286554.1	USP49	1	3969	ubiquitin specific peptidase 49 [Source:HGNC Symbol;Acc:HGNC:20078]
NM_001291932.1	SEC14L2	1	4839	SEC14 like lipid binding 2 [Source:HGNC Symbol;Acc:HGNC:10699]
NM_001394.6	DUSP4	1	4871	dual specificity phosphatase 4 [Source:HGNC Symbol;Acc:HGNC:3070]
NM_001463.3	FRZB	1	4037	frizzled related protein [Source:HGNC Symbol;Acc:HGNC:3959]
NM_002608.3	PDGFB	1	4658	platelet derived growth factor subunit B [Source:HGNC Symbol;Acc:HGNC:8800]
NM_004930.4	CAPZB	1	1385	capping actin protein of muscle Z-line subunit beta [Source:HGNC Symbol;Acc:HGNC:1491]
NM_006108.3	SPON1	1	4901	spondin 1 [Source:HGNC Symbol;Acc:HGNC:11252]
NM_006295.2	VARS	1	1258	valyl-tRNA synthetase [Source:HGNC Symbol;Acc:HGNC:12651]
NM_006544.3	EXOC5	1	3580	exocyst complex component 5 [Source:HGNC Symbol;Acc:HGNC:10696]
NM_006823.3	PKIA	1	4725	cAMP-dependent protein kinase inhibitor alpha [Source:HGNC Symbol;Acc:HGNC:9017]
NM_014008.4	CCDC22	1	1989	coiled-coil domain containing 22 [Source:HGNC Symbol;Acc:HGNC:28909]
NM_014293.3	NPTXR	1	4473	neuronal pentraxin receptor [Source:HGNC Symbol;Acc:HGNC:7954]
NM_015474.3	SAMHD1	1	4150	SAM and HD domain containing deoxynucleoside triphosphate triphosphohydrolase 1 [Source:HGNC Symbol;Acc:HGNC:15925]
NM_015995.3	KLF13	1	4814	Kruppel like factor 13 [Source:HGNC Symbol;Acc:HGNC:13672]
NM_016217.2	HECA	1	4700	hdc homolog, cell cycle regulator [Source:HGNC Symbol;Acc:HGNC:21041]
NM_017633.2	TENT5A	1	4768	terminal nucleotidyltransferase 5A [Source:HGNC Symbol;Acc:HGNC:18345]
NM_017866.5	TMEM70	1	3605	transmembrane protein 70 [Source:HGNC Symbol;Acc:HGNC:26050]
NM_020438.4	DOLPP1	1	4690	dolichyldiphosphatase 1 [Source:HGNC Symbol;Acc:HGNC:29565]
NM_024527.4	ABHD8	1	2113	abhydrolase domain containing 8 [Source:HGNC Symbol;Acc:HGNC:23759]
NM_033132.3	ZIC5	1	4947	Zic family member 5 [Source:HGNC Symbol;Acc:HGNC:20322]
NM_080607.2	VSTM2L	1	4479	V-set and transmembrane domain containing 2 like [Source:HGNC Symbol;Acc:HGNC:16096]
NM_080667.6	CFAP36	1	3239	cilia and flagella associated protein 36 [Source:HGNC Symbol;Acc:HGNC:30540]
NM_198256.3	E2F6	1	4218	E2F transcription factor 6 [Source:HGNC Symbol;Acc:HGNC:3120]
NM_199191.2	BABAM2	1	3697	BRISC and BRCA1 A complex member 2 [Source:HGNC Symbol;Acc:HGNC:1106]
