## Supplementary material for "Tempo and mode of gene expression evolution in the brain across Primates": TableS10

### Sheet: Sheet1
Table 1. Results from scans for selection in the proximal regulatory regions of genes indentified from the brain size analyses
		Promoter non-coding only				Promoter full sequence
initial_alias	Gene name	Haygood LRT P-val	PhyloP (P-val)*	PhyloP #nt under selection**	Promoter Length (bp)	Haygood LRT P-val	PhyloP (P-val)*	PhyloP #nt under selection**	Promoter Length (bp)	description
XM_017001396.1	PBX1	0.00028	0.000168553	2	1848	0.000280402	0.000168553	2	1848	PBX homeobox 1
NM_015492.4	C15orf39	0.00164	0.000661451	2	4793	0.001639	0.000661451	2	4793	chromosome 15 open reading frame 39
XM_017017327.1	TMEM136	0.00434	0.00374341	6	4450	0.00435445	0.00374341	6	4450	transmembrane protein 136
XM_017027446.1	ZNF160	0.01177	0.013765	3	3525	0.0383536	0.0361853	3	4067	zinc finger protein 160
XM_017016288.1	PAX2	0.02004	0.0848213	3	4892	0.0200106	0.0848213	3	4892	paired box 2
XM_011542844.2	ATM	0.0356	0.246445	3	4568	0.034872	0.246445	3	4568	ATM serine/threonine kinase
NM_000314.6	PTEN	0.03725	0.0762597	0	999	0.555652	0.304343	1	4862	phosphatase and tensin homolog
XM_017000313.1	SYT2	0.04012	0.0370377	1	4599	0.0401033	0.0370377	1	4599	synaptotagmin 2
NM_001330417.1	INTS2	0.05251	0.209157	3	4097	0.0525503	0.209157	3	4097	integrator complex subunit 2
NM_003238.4	None	0.05335	0.0850099	1	701	0.724362	0.440587	4	4861	None
XM_017026153.1	ZNF234	0.0616	0.0288776	2	4836	0.0616004	0.0288776	2	4836	zinc finger protein 234
XM_017026516.1	MAST3	0.06861	0.100786	0	4242	0.193193	0.100786	0	4242	microtubule associated serine/threonine kinase
NM_004419.3	DUSP5	0.07404	0.0880499	2	1624	0.0036186	0.00436149	6	4469	dual specificity phosphatase 5
NM_001795.4	CDH5	0.07729	0.0645068	5	4785	0.0775483	0.0645068	5	4785	cadherin 5
NM_001256424.1	GUCY1A2	0.08793	0.72788	2	4702	0.087908	0.72788	2	4702	guanylate cyclase 1 soluble subunit alpha 2
XM_011538974.2	FMNL3	0.09078	0.0535909	1	2482	0.0908069	0.0535909	1	2482	formin like 3
NM_001204087.1	KCNN3	0.0955	0.109848	3	4855	0.0955297	0.109848	3	4855	potassium calcium-activated channel subfamily N member 3
NM_001940.3	ATN1	0.09844	0.127853	0	747	0.99771	0.992423	2	4435	atrophin 1
* acceleration p-value for full promoter by SPH method
** nucleodites with p-val < 0.05 on human branch by LRT method
